# DNA Methylation Dynamics of Dose-dependent Acute Exercise, Training Adaptation, and Detraining

**DOI:** 10.1101/2025.04.22.650067

**Authors:** Manoj Hariharan, Sahil Patel, Haili Song, Abid Rehman, Cesar Barragan, Anna Bartlett, Rosa Castanon, Joseph Nery, Vincent Rothenberg, Huaming Chen, Wei Tian, Wubin Ding, Wenliang Wang, Jeremy McAdam, Zachary Graham, Kaleen Lavin, Marcas Bamman, Timothy Broderick, Joseph Ecker

## Abstract

Exercise and diet are direct physical contributors to human health, wellness, resilience, and performance^1–5^. Endurance and resistance training are known to improve healthspan through various biological processes such as mitochondrial function^6–8^, telomere maintenance^9^, and inflammaging^10^. Although several training prescriptions have been defined with specific merits ^1,10–20^, the long-term effects of these in terms of their molecular alterations have not yet been well explored. In this study, we focus on two combined endurance and resistance training programs: (1) traditional moderate-intensity continuous endurance and resistance exercise (TRAD) and (2) a variation of high-intensity interval training (HIIT) we refer to as high intensity tactical training (HITT), to assess the dynamics of DNA methylation (DNAm) in blood and muscle derived from males (N=23) and females (N=31), over a 12-week period of training followed by a 4-week period of detraining, sampled at pre-exercise and acute time points, totaling 528 samples. Due to its rapid responsiveness to stimuli and its stability, DNAm has been known to facilitate regulatory cascades that significantly affect various physiological processes and pathways. We find that several thousand differentially methylated regions (DMRs) associated with acute exercise in blood, many of which are shared across males and females. This trend is reversed when comparing the baseline (pre-exercise) time points or post-exercise timepoints at the untrained state with those at the post-conditioned state. Here, muscle shows majority of DNAm changes, with most of those being unique. We also find several hundred “memory” DMRs in muscle that maintain the gain or loss of methylation after four weeks of inactivity. Comparing phenotypic measurements, we find specific DMRs that correlate significantly with mitochondrial function and myofiber switching. Using machine learning, we select a subset of DMRs that are most characteristic of training modalities, sex and timepoint. Most of the DMRs are enriched in pathways associated with immune function, cell differentiation, and exercise adaptation. These findings reveal mechanisms by which exercise- and training-induced epigenetic changes alter immune surveillance, mitochondrial function, and inflammatory response, and underscore the relevance of epigenetic plasticity to health monitoring and wellness.
