## Supplementary material for "DNA Methylation Dynamics of Dose-dependent Acute Exercise, Training Adaptation, and Detraining": Supp Table S1

### Sheet: Muscle
Tissue	Intensity	Phase	Time	Donor	Sex
Muscle	HITT	w0	h3	PH006	M
Muscle	HITT	w0	pre	PH006	M
Muscle	HITT	w12	h3	PH006	M
Muscle	HITT	w12	pre	PH006	M
Muscle	HITT	w16	rst	PH006	M
Muscle	TRAD	w0	h3	PH015	M
Muscle	TRAD	w12	h3	PH015	M
Muscle	TRAD	w12	pre	PH015	M
Muscle	TRAD	w16	rst	PH015	M
Muscle	HITT	w0	h3	PH051	M
Muscle	HITT	w0	pre	PH051	M
Muscle	HITT	w12	h3	PH051	M
Muscle	HITT	w12	pre	PH051	M
Muscle	HITT	w16	rst	PH051	M
Muscle	TRAD	w0	h3	PH075	F
Muscle	TRAD	w0	pre	PH075	F
Muscle	TRAD	w12	h3	PH075	F
Muscle	TRAD	w12	pre	PH075	F
Muscle	TRAD	w16	rst	PH075	F
Muscle	TRAD	w0	h3	PH102	M
Muscle	TRAD	w0	pre	PH102	M
Muscle	TRAD	w12	h3	PH102	M
Muscle	TRAD	w12	pre	PH102	M
Muscle	TRAD	w16	rst	PH102	M
Muscle	TRAD	w0	h3	PH137	M
Muscle	TRAD	w0	pre	PH137	M
Muscle	TRAD	w12	h3	PH137	M
Muscle	TRAD	w12	pre	PH137	M
Muscle	TRAD	w16	rst	PH137	M
Muscle	HITT	w0	h3	PH138	M
Muscle	HITT	w0	pre	PH138	M
Muscle	HITT	w12	h3	PH138	M
Muscle	HITT	w12	pre	PH138	M
Muscle	HITT	w16	rst	PH138	M
Muscle	TRAD	w0	h3	PH139	F
Muscle	TRAD	w0	pre	PH139	F
Muscle	TRAD	w12	h3	PH139	F
Muscle	TRAD	w12	pre	PH139	F
Muscle	TRAD	w16	rst	PH139	F
Muscle	TRAD	w0	h3	PH142	M
Muscle	TRAD	w0	pre	PH142	M
Muscle	TRAD	w12	h3	PH142	M
Muscle	TRAD	w12	pre	PH142	M
Muscle	TRAD	w16	rst	PH142	M
Muscle	HITT	w0	h3	PH144	M
Muscle	HITT	w0	pre	PH144	M
Muscle	HITT	w12	h3	PH144	M
Muscle	HITT	w12	pre	PH144	M
Muscle	HITT	w16	rst	PH144	M
Muscle	TRAD	w0	h3	PH147	F
Muscle	TRAD	w0	pre	PH147	F
Muscle	TRAD	w12	h3	PH147	F
Muscle	TRAD	w12	pre	PH147	F
Muscle	TRAD	w16	rst	PH147	F
Muscle	HITT	w0	h3	PH148	M
Muscle	HITT	w0	pre	PH148	M
Muscle	HITT	w12	h3	PH148	M
Muscle	HITT	w12	pre	PH148	M
Muscle	HITT	w16	rst	PH148	M
Muscle	TRAD	w0	pre	PH151	M
Muscle	TRAD	w12	h3	PH151	M
Muscle	TRAD	w12	pre	PH151	M
Muscle	TRAD	w16	rst	PH151	M
Muscle	HITT	w0	h3	PH153	M
Muscle	HITT	w0	pre	PH153	M
Muscle	HITT	w12	h3	PH153	M
Muscle	HITT	w12	pre	PH153	M
Muscle	HITT	w16	rst	PH153	M
Muscle	HITT	w0	h3	PH154	M
Muscle	HITT	w0	pre	PH154	M
Muscle	HITT	w12	h3	PH154	M
Muscle	HITT	w12	pre	PH154	M
Muscle	HITT	w16	rst	PH154	M
Muscle	HITT	w0	h3	PH156	F
Muscle	HITT	w0	pre	PH156	F
Muscle	HITT	w12	h3	PH156	F
Muscle	HITT	w12	pre	PH156	F
Muscle	HITT	w16	rst	PH156	F
Muscle	TRAD	w0	h3	PH162	M
Muscle	TRAD	w0	pre	PH162	M
Muscle	TRAD	w12	h3	PH162	M
Muscle	TRAD	w12	pre	PH162	M
Muscle	TRAD	w16	rst	PH162	M
Muscle	HITT	w0	h3	PH164	M
Muscle	HITT	w0	pre	PH164	M
Muscle	HITT	w12	h3	PH164	M
Muscle	HITT	w12	pre	PH164	M
Muscle	HITT	w16	rst	PH164	M
Muscle	HITT	w0	h3	PH169	M
Muscle	HITT	w0	pre	PH169	M
Muscle	HITT	w12	h3	PH169	M
Muscle	HITT	w12	pre	PH169	M
Muscle	TRAD	w0	h3	PH171	M
Muscle	TRAD	w0	pre	PH171	M
Muscle	TRAD	w12	h3	PH171	M
Muscle	TRAD	w12	pre	PH171	M
Muscle	TRAD	w16	rst	PH171	M
Muscle	TRAD	w0	h3	PH001	F
Muscle	TRAD	w0	h3	PH004	F
Muscle	HITT	w0	h3	PH008	F
Muscle	TRAD	w0	h3	PH017	F
Muscle	HITT	w0	h3	PH021	F
Muscle	TRAD	w0	h3	PH023	F
Muscle	TRAD	w0	h3	PH025	F
Muscle	TRAD	w0	h3	PH031	M
Muscle	HITT	w0	h3	PH034	F
Muscle	HITT	w0	h3	PH038	F
Muscle	HITT	w0	h3	PH039	F
Muscle	HITT	w0	h3	PH041	F
Muscle	TRAD	w0	h3	PH042	F
Muscle	TRAD	w0	h3	PH043	F
Muscle	HITT	w0	h3	PH044	F
Muscle	TRAD	w0	h3	PH045	M
Muscle	HITT	w0	h3	PH047	M
Muscle	TRAD	w0	h3	PH049	M
Muscle	HITT	w0	h3	PH050	F
Muscle	TRAD	w0	h3	PH054	F
Muscle	TRAD	w0	h3	PH056	M
Muscle	HITT	w0	h3	PH058	F
Muscle	TRAD	w0	h3	PH062	M
Muscle	HITT	w0	h3	PH063	M
Muscle	HITT	w0	h3	PH065	F
Muscle	TRAD	w0	h3	PH067	F
Muscle	TRAD	w0	h3	PH072	F
Muscle	HITT	w0	h3	PH079	F
Muscle	HITT	w0	h3	PH084	F
Muscle	TRAD	w0	pre	PH001	F
Muscle	TRAD	w0	pre	PH004	F
Muscle	HITT	w0	pre	PH008	F
Muscle	TRAD	w0	pre	PH017	F
Muscle	HITT	w0	pre	PH020	F
Muscle	HITT	w0	pre	PH021	F
Muscle	TRAD	w0	pre	PH023	F
Muscle	TRAD	w0	pre	PH025	F
Muscle	TRAD	w0	pre	PH031	M
Muscle	HITT	w0	pre	PH034	F
Muscle	HITT	w0	pre	PH038	F
Muscle	HITT	w0	pre	PH039	F
Muscle	HITT	w0	pre	PH041	F
Muscle	TRAD	w0	pre	PH042	F
Muscle	TRAD	w0	pre	PH043	F
Muscle	HITT	w0	pre	PH044	F
Muscle	TRAD	w0	pre	PH045	M
Muscle	HITT	w0	pre	PH047	M
Muscle	TRAD	w0	pre	PH049	M
Muscle	HITT	w0	pre	PH050	F
Muscle	TRAD	w0	pre	PH054	F
Muscle	TRAD	w0	pre	PH056	M
Muscle	HITT	w0	pre	PH058	F
Muscle	TRAD	w0	pre	PH062	M
Muscle	HITT	w0	pre	PH063	M
Muscle	HITT	w0	pre	PH065	F
Muscle	TRAD	w0	pre	PH067	F
Muscle	TRAD	w0	pre	PH072	F
Muscle	HITT	w0	pre	PH079	F
Muscle	HITT	w0	pre	PH084	F
Muscle	TRAD	w12	h3	PH001	F
Muscle	TRAD	w12	h3	PH004	F
Muscle	HITT	w12	h3	PH008	F
Muscle	TRAD	w12	h3	PH017	F
Muscle	HITT	w12	h3	PH020	F
Muscle	HITT	w12	h3	PH021	F
Muscle	TRAD	w12	h3	PH023	F
Muscle	TRAD	w12	h3	PH025	F
Muscle	TRAD	w12	h3	PH031	M
Muscle	HITT	w12	h3	PH034	F
Muscle	HITT	w12	h3	PH038	F
Muscle	HITT	w12	h3	PH039	F
Muscle	HITT	w12	h3	PH041	F
Muscle	TRAD	w12	h3	PH042	F
Muscle	TRAD	w12	h3	PH043	F
Muscle	HITT	w12	h3	PH044	F
Muscle	TRAD	w12	h3	PH045	M
Muscle	HITT	w12	h3	PH047	M
Muscle	TRAD	w12	h3	PH049	M
Muscle	HITT	w12	h3	PH050	F
Muscle	TRAD	w12	h3	PH054	F
Muscle	TRAD	w12	h3	PH056	M
Muscle	HITT	w12	h3	PH058	F
Muscle	TRAD	w12	h3	PH062	M
Muscle	HITT	w12	h3	PH063	M
Muscle	HITT	w12	h3	PH065	F
Muscle	TRAD	w12	h3	PH067	F
Muscle	TRAD	w12	h3	PH072	F
Muscle	HITT	w12	h3	PH079	F
Muscle	HITT	w12	h3	PH084	F
Muscle	TRAD	w12	pre	PH001	F
Muscle	TRAD	w12	pre	PH004	F
Muscle	HITT	w12	pre	PH008	F
Muscle	TRAD	w12	pre	PH017	F
Muscle	HITT	w12	pre	PH020	F
Muscle	HITT	w12	pre	PH021	F
Muscle	TRAD	w12	pre	PH023	F
Muscle	TRAD	w12	pre	PH025	F
Muscle	TRAD	w12	pre	PH031	M
Muscle	HITT	w12	pre	PH034	F
Muscle	HITT	w12	pre	PH038	F
Muscle	HITT	w12	pre	PH039	F
Muscle	HITT	w12	pre	PH041	F
Muscle	TRAD	w12	pre	PH042	F
Muscle	TRAD	w12	pre	PH043	F
Muscle	HITT	w12	pre	PH044	F
Muscle	TRAD	w12	pre	PH045	M
Muscle	HITT	w12	pre	PH047	M
Muscle	TRAD	w12	pre	PH049	M
Muscle	HITT	w12	pre	PH050	F
Muscle	TRAD	w12	pre	PH054	F
Muscle	TRAD	w12	pre	PH056	M
Muscle	HITT	w12	pre	PH058	F
Muscle	TRAD	w12	pre	PH062	M
Muscle	HITT	w12	pre	PH063	M
Muscle	HITT	w12	pre	PH065	F
Muscle	TRAD	w12	pre	PH067	F
Muscle	TRAD	w12	pre	PH072	F
Muscle	HITT	w12	pre	PH079	F
Muscle	HITT	w12	pre	PH084	F
Muscle	TRAD	w16	rst	PH001	F
Muscle	TRAD	w16	rst	PH004	F
Muscle	HITT	w16	rst	PH008	F
Muscle	TRAD	w16	rst	PH017	F
Muscle	HITT	w16	rst	PH020	F
Muscle	HITT	w16	rst	PH021	F
Muscle	TRAD	w16	rst	PH023	F
Muscle	TRAD	w16	rst	PH025	F
Muscle	TRAD	w16	rst	PH031	M
Muscle	HITT	w16	rst	PH034	F
Muscle	HITT	w16	rst	PH038	F
Muscle	HITT	w16	rst	PH039	F
Muscle	HITT	w16	rst	PH041	F
Muscle	TRAD	w16	rst	PH042	F
Muscle	TRAD	w16	rst	PH043	F
Muscle	HITT	w16	rst	PH044	F
Muscle	TRAD	w16	rst	PH045	M
Muscle	HITT	w16	rst	PH047	M
Muscle	TRAD	w16	rst	PH049	M
Muscle	HITT	w16	rst	PH050	F
Muscle	TRAD	w16	rst	PH054	F
Muscle	TRAD	w16	rst	PH056	M
Muscle	HITT	w16	rst	PH058	F
Muscle	TRAD	w16	rst	PH062	M
Muscle	HITT	w16	rst	PH063	M
Muscle	HITT	w16	rst	PH065	F
Muscle	TRAD	w16	rst	PH067	F
Muscle	TRAD	w16	rst	PH072	F
Muscle	HITT	w16	rst	PH079	F
Muscle	HITT	w16	rst	PH084	F
Muscle	HITT	w0	h3	PH198	F
Muscle	HITT	w0	pre	PH198	F
Muscle	HITT	w12	h3	PH198	F
Muscle	HITT	w12	pre	PH198	F
Muscle	TRAD	w0	h3	PH204	F
Muscle	TRAD	w0	pre	PH204	F
Muscle	TRAD	w12	h3	PH204	F
Muscle	TRAD	w12	pre	PH204	F
Muscle	HITT	w0	h3	PH207	F
Muscle	HITT	w0	pre	PH207	F
Muscle	HITT	w12	h3	PH207	F
Muscle	HITT	w12	pre	PH207	F
Muscle	TRAD	w0	h3	PH238	F
Muscle	TRAD	w0	pre	PH238	F
Muscle	TRAD	w12	h3	PH238	F
Muscle	TRAD	w12	pre	PH238	F

### Sheet: Blood
Tissue	Intensity	Phase	Time	Donor	Sex
Blood	HITT	w0	h3	PH006	M
Blood	HITT	w0	pre	PH006	M
Blood	HITT	w12	h3	PH006	M
Blood	HITT	w12	pre	PH006	M
Blood	HITT	w16	rst	PH006	M
Blood	HITT	w0	h3	PH051	M
Blood	HITT	w12	h3	PH051	M
Blood	HITT	w12	pre	PH051	M
Blood	HITT	w16	rst	PH051	M
Blood	HITT	w0	h3	PH138	M
Blood	HITT	w0	pre	PH138	M
Blood	HITT	w12	h3	PH138	M
Blood	HITT	w12	pre	PH138	M
Blood	HITT	w16	rst	PH138	M
Blood	HITT	w0	h3	PH144	M
Blood	HITT	w0	pre	PH144	M
Blood	HITT	w12	h3	PH144	M
Blood	HITT	w12	pre	PH144	M
Blood	HITT	w16	rst	PH144	M
Blood	HITT	w0	h3	PH148	M
Blood	HITT	w0	pre	PH148	M
Blood	HITT	w12	h3	PH148	M
Blood	HITT	w12	pre	PH148	M
Blood	HITT	w16	rst	PH148	M
Blood	HITT	w0	h3	PH153	M
Blood	HITT	w0	pre	PH153	M
Blood	HITT	w12	h3	PH153	M
Blood	HITT	w12	pre	PH153	M
Blood	HITT	w16	rst	PH153	M
Blood	HITT	w0	h3	PH154	M
Blood	HITT	w0	pre	PH154	M
Blood	HITT	w12	h3	PH154	M
Blood	HITT	w12	pre	PH154	M
Blood	HITT	w16	rst	PH154	M
Blood	HITT	w12	h3	PH156	F
Blood	HITT	w12	pre	PH156	F
Blood	HITT	w16	rst	PH156	F
Blood	HITT	w0	h3	PH164	M
Blood	HITT	w0	pre	PH164	M
Blood	HITT	w12	h3	PH164	M
Blood	HITT	w12	pre	PH164	M
Blood	HITT	w16	rst	PH164	M
Blood	HITT	w0	pre	PH169	M
Blood	HITT	w0	h3	PH169	M
Blood	HITT	w12	h3	PH169	M
Blood	HITT	w12	pre	PH169	M
Blood	HITT	w16	rst	PH169	M
Blood	HITT	w0	h3	PH008	F
Blood	HITT	w0	h3	PH020	F
Blood	HITT	w0	h3	PH021	F
Blood	HITT	w0	h3	PH034	F
Blood	HITT	w0	h3	PH038	F
Blood	HITT	w0	h3	PH039	F
Blood	HITT	w0	h3	PH041	F
Blood	HITT	w0	h3	PH044	F
Blood	HITT	w0	h3	PH047	M
Blood	HITT	w0	h3	PH050	F
Blood	HITT	w0	h3	PH058	F
Blood	HITT	w0	h3	PH063	M
Blood	HITT	w0	h3	PH065	F
Blood	HITT	w0	h3	PH079	F
Blood	HITT	w0	h3	PH084	F
Blood	HITT	w0	pre	PH008	F
Blood	HITT	w0	pre	PH020	F
Blood	HITT	w0	pre	PH021	F
Blood	HITT	w0	pre	PH034	F
Blood	HITT	w0	pre	PH038	F
Blood	HITT	w0	pre	PH039	F
Blood	HITT	w0	pre	PH041	F
Blood	HITT	w0	pre	PH044	F
Blood	HITT	w0	pre	PH047	M
Blood	HITT	w0	pre	PH050	F
Blood	HITT	w0	pre	PH058	F
Blood	HITT	w0	pre	PH063	M
Blood	HITT	w0	pre	PH065	F
Blood	HITT	w0	pre	PH079	F
Blood	HITT	w0	pre	PH084	F
Blood	HITT	w12	h3	PH008	F
Blood	HITT	w12	h3	PH020	F
Blood	HITT	w12	h3	PH021	F
Blood	HITT	w12	h3	PH034	F
Blood	HITT	w12	h3	PH038	F
Blood	HITT	w12	h3	PH039	F
Blood	HITT	w12	h3	PH041	F
Blood	HITT	w12	h3	PH044	F
Blood	HITT	w12	h3	PH047	M
Blood	HITT	w12	h3	PH050	F
Blood	HITT	w12	h3	PH058	F
Blood	HITT	w12	h3	PH063	M
Blood	HITT	w12	h3	PH065	F
Blood	HITT	w12	h3	PH079	F
Blood	HITT	w12	h3	PH084	F
Blood	HITT	w12	pre	PH008	F
Blood	HITT	w12	pre	PH020	F
Blood	HITT	w12	pre	PH021	F
Blood	HITT	w12	pre	PH034	F
Blood	HITT	w12	pre	PH038	F
Blood	HITT	w12	pre	PH039	F
Blood	HITT	w12	pre	PH041	F
Blood	HITT	w12	pre	PH044	F
Blood	HITT	w12	pre	PH047	M
Blood	HITT	w12	pre	PH050	F
Blood	HITT	w12	pre	PH058	F
Blood	HITT	w12	pre	PH063	M
Blood	HITT	w12	pre	PH065	F
Blood	HITT	w12	pre	PH079	F
Blood	HITT	w12	pre	PH084	F
Blood	HITT	w16	rst	PH008	F
Blood	HITT	w16	rst	PH020	F
Blood	HITT	w16	rst	PH021	F
Blood	HITT	w16	rst	PH034	F
Blood	HITT	w16	rst	PH038	F
Blood	HITT	w16	rst	PH039	F
Blood	HITT	w16	rst	PH041	F
Blood	HITT	w16	rst	PH044	F
Blood	HITT	w16	rst	PH047	M
Blood	HITT	w16	rst	PH050	F
Blood	HITT	w16	rst	PH058	F
Blood	HITT	w16	rst	PH063	M
Blood	HITT	w16	rst	PH065	F
Blood	HITT	w16	rst	PH079	F
Blood	HITT	w16	rst	PH084	F
Blood	HITT	w0	pre	PH198	F
Blood	HITT	w0	h3	PH198	F
Blood	HITT	w12	pre	PH198	F
Blood	HITT	w12	h3	PH198	F
Blood	HITT	w16	rst	PH198	F
Blood	HITT	w0	pre	PH207	F
Blood	HITT	w0	h3	PH207	F
Blood	HITT	w12	pre	PH207	F
Blood	HITT	w12	h3	PH207	F
Blood	HITT	w16	rst	PH207	F
Blood	TRAD	w0	h3	PH015	M
Blood	TRAD	w12	h3	PH015	M
Blood	TRAD	w12	pre	PH015	M
Blood	TRAD	w16	rst	PH015	M
Blood	TRAD	w0	h3	PH075	F
Blood	TRAD	w0	pre	PH075	F
Blood	TRAD	w12	h3	PH075	F
Blood	TRAD	w12	pre	PH075	F
Blood	TRAD	w16	rst	PH075	F
Blood	TRAD	w0	h3	PH102	M
Blood	TRAD	w0	pre	PH102	M
Blood	TRAD	w12	h3	PH102	M
Blood	TRAD	w12	pre	PH102	M
Blood	TRAD	w16	rst	PH102	M
Blood	TRAD	w0	h3	PH137	M
Blood	TRAD	w0	pre	PH137	M
Blood	TRAD	w12	h3	PH137	M
Blood	TRAD	w12	pre	PH137	M
Blood	TRAD	w16	rst	PH137	M
Blood	TRAD	w0	h3	PH139	F
Blood	TRAD	w0	pre	PH139	F
Blood	TRAD	w12	h3	PH139	F
Blood	TRAD	w12	pre	PH139	F
Blood	TRAD	w16	rst	PH139	F
Blood	TRAD	w0	h3	PH142	M
Blood	TRAD	w0	pre	PH142	M
Blood	TRAD	w12	h3	PH142	M
Blood	TRAD	w12	pre	PH142	M
Blood	TRAD	w16	rst	PH142	M
Blood	TRAD	w0	h3	PH147	F
Blood	TRAD	w0	pre	PH147	F
Blood	TRAD	w12	h3	PH147	F
Blood	TRAD	w12	pre	PH147	F
Blood	TRAD	w16	rst	PH147	F
Blood	TRAD	w0	h3	PH151	M
Blood	TRAD	w0	pre	PH151	M
Blood	TRAD	w12	h3	PH151	M
Blood	TRAD	w12	pre	PH151	M
Blood	TRAD	w16	rst	PH151	M
Blood	TRAD	w0	h3	PH162	M
Blood	TRAD	w0	pre	PH162	M
Blood	TRAD	w12	h3	PH162	M
Blood	TRAD	w12	pre	PH162	M
Blood	TRAD	w16	rst	PH162	M
Blood	TRAD	w0	h3	PH171	M
Blood	TRAD	w0	pre	PH171	M
Blood	TRAD	w12	h3	PH171	M
Blood	TRAD	w12	pre	PH171	M
Blood	TRAD	w16	rst	PH171	M
Blood	TRAD	w0	h3	PH001	F
Blood	TRAD	w0	h3	PH004	F
Blood	TRAD	w0	h3	PH017	F
Blood	TRAD	w0	h3	PH023	F
Blood	TRAD	w0	h3	PH025	F
Blood	TRAD	w0	h3	PH031	M
Blood	TRAD	w0	h3	PH042	F
Blood	TRAD	w0	h3	PH043	F
Blood	TRAD	w0	h3	PH045	M
Blood	TRAD	w0	h3	PH049	M
Blood	TRAD	w0	h3	PH054	F
Blood	TRAD	w0	h3	PH056	M
Blood	TRAD	w0	h3	PH062	M
Blood	TRAD	w0	h3	PH067	F
Blood	TRAD	w0	h3	PH072	F
Blood	TRAD	w0	pre	PH001	F
Blood	TRAD	w0	pre	PH004	F
Blood	TRAD	w0	pre	PH017	F
Blood	TRAD	w0	pre	PH023	F
Blood	TRAD	w0	pre	PH025	F
Blood	TRAD	w0	pre	PH031	M
Blood	TRAD	w0	pre	PH042	F
Blood	TRAD	w0	pre	PH043	F
Blood	TRAD	w0	pre	PH045	M
Blood	TRAD	w0	pre	PH049	M
Blood	TRAD	w0	pre	PH054	F
Blood	TRAD	w0	pre	PH056	M
Blood	TRAD	w0	pre	PH062	M
Blood	TRAD	w0	pre	PH067	F
Blood	TRAD	w0	pre	PH072	F
Blood	TRAD	w12	h3	PH001	F
Blood	TRAD	w12	h3	PH004	F
Blood	TRAD	w12	h3	PH017	F
Blood	TRAD	w12	h3	PH023	F
Blood	TRAD	w12	h3	PH025	F
Blood	TRAD	w12	h3	PH031	M
Blood	TRAD	w12	h3	PH042	F
Blood	TRAD	w12	h3	PH043	F
Blood	TRAD	w12	h3	PH045	M
Blood	TRAD	w12	h3	PH049	M
Blood	TRAD	w12	h3	PH054	F
Blood	TRAD	w12	h3	PH056	M
Blood	TRAD	w12	h3	PH062	M
Blood	TRAD	w12	h3	PH067	F
Blood	TRAD	w12	h3	PH072	F
Blood	TRAD	w12	pre	PH001	F
Blood	TRAD	w12	pre	PH004	F
Blood	TRAD	w12	pre	PH017	F
Blood	TRAD	w12	pre	PH023	F
Blood	TRAD	w12	pre	PH025	F
Blood	TRAD	w12	pre	PH031	M
Blood	TRAD	w12	pre	PH042	F
Blood	TRAD	w12	pre	PH043	F
Blood	TRAD	w12	pre	PH045	M
Blood	TRAD	w12	pre	PH049	M
Blood	TRAD	w12	pre	PH054	F
Blood	TRAD	w12	pre	PH056	M
Blood	TRAD	w12	pre	PH062	M
Blood	TRAD	w12	pre	PH067	F
Blood	TRAD	w12	pre	PH072	F
Blood	TRAD	w16	rst	PH001	F
Blood	TRAD	w16	rst	PH004	F
Blood	TRAD	w16	rst	PH017	F
Blood	TRAD	w16	rst	PH023	F
Blood	TRAD	w16	rst	PH025	F
Blood	TRAD	w16	rst	PH031	M
Blood	TRAD	w16	rst	PH042	F
Blood	TRAD	w16	rst	PH043	F
Blood	TRAD	w16	rst	PH045	M
Blood	TRAD	w16	rst	PH049	M
Blood	TRAD	w16	rst	PH054	F
Blood	TRAD	w16	rst	PH056	M
Blood	TRAD	w16	rst	PH062	M
Blood	TRAD	w16	rst	PH067	F
Blood	TRAD	w16	rst	PH072	F
Blood	TRAD	w0	pre	PH204	F
Blood	TRAD	w0	h3	PH204	F
Blood	TRAD	w12	pre	PH204	F
Blood	TRAD	w12	h3	PH204	F
Blood	TRAD	w16	rst	PH204	F
Blood	TRAD	w0	pre	PH238	F
Blood	TRAD	w0	h3	PH238	F
Blood	TRAD	w12	pre	PH238	F
Blood	TRAD	w12	h3	PH238	F
Blood	TRAD	w16	rst	PH238	F
