## Supplementary material for "DNA Methylation Dynamics of Dose-dependent Acute Exercise, Training Adaptation, and Detraining": Supp Table S2

### Sheet: BulkAssay_QC
		nSamples	508
		Total Reads	1.10813e+08
		Uniq Mpd Reads	9.55549e+07
		Mapping Percent	85.9968
		Non-Dup Reads	6.5227e+07
		Percent Read Duplication	40.6494
		Reads in Target Region	6.0007e+07
		Percent Reads in Target Rgn	0.920641
		Percent Reads +/- 100bp Target	0.938787
		Percent Reads +/- 200bp Target	0.942222
		Read Depth [ X ]	88.2761
		Prcnt Target Bases cov by atleast 1 read	0.986536
		Prcnt Target Bases cov by atleast 5 reads	0.973999
		Prcnt Target Bases cov by atleast 10 reads	0.956544
		Prcnt Target Bases cov by atleast 20 reads	0.909883
		Prcnt Target Bases cov by atleast 30 reads	0.849467
