## Supplementary material for "DNA Methylation Dynamics of Dose-dependent Acute Exercise, Training Adaptation, and Detraining": Supp Table S3

### Sheet: Sheet1
	Number of DMRs in each comparison, for each group								Number of Hypo/Hyper DMRs in each comparison, for each group
	Sex	Tissue	Group	Theme	Comparison	nDMRs			mCChange	Sex	Tissue	Group	Theme	Comparison	nDMRs
	Female	Blood	HITT	CnResp	w0h3 vs w12h3	377			Gain	Female	Blood	HITT	CnResp	w0h3 vs w12h3	178
	Female	Blood	HITT	CnResp	w0pre vs w12pre	324			Gain	Female	Blood	HITT	CnResp	w0pre vs w12pre	153
	Female	Blood	HITT	ExResp	w0pre vs w0h3	17127			Gain	Female	Blood	HITT	ExResp	w0pre vs w0h3	3381
	Female	Blood	HITT	ExResp	w12pre vs w12h3	13146			Gain	Female	Blood	HITT	ExResp	w12pre vs w12h3	2415
	Female	Blood	HITT	LnResp	w0pre vs w16rst	407			Gain	Female	Blood	HITT	LnResp	w0pre vs w16rst	146
	Female	Blood	HITT	LnResp	w12pre vs w16rst	434			Gain	Female	Blood	HITT	LnResp	w12pre vs w16rst	179
	Female	Blood	TRAD	CnResp	w0h3 vs w12h3	438			Gain	Female	Blood	TRAD	CnResp	w0h3 vs w12h3	250
	Female	Blood	TRAD	CnResp	w0pre vs w12pre	540			Gain	Female	Blood	TRAD	CnResp	w0pre vs w12pre	271
	Female	Blood	TRAD	ExResp	w0pre vs w0h3	12370			Gain	Female	Blood	TRAD	ExResp	w0pre vs w0h3	2109
	Female	Blood	TRAD	ExResp	w12pre vs w12h3	8497			Gain	Female	Blood	TRAD	ExResp	w12pre vs w12h3	1169
	Female	Blood	TRAD	LnResp	w0pre vs w16rst	468			Gain	Female	Blood	TRAD	LnResp	w0pre vs w16rst	225
	Female	Blood	TRAD	LnResp	w12pre vs w16rst	455			Gain	Female	Blood	TRAD	LnResp	w12pre vs w16rst	218
	Female	Muscle	HITT	CnResp	w0h3 vs w12h3	1173			Gain	Female	Muscle	HITT	CnResp	w0h3 vs w12h3	705
	Female	Muscle	HITT	CnResp	w0pre vs w12pre	2000			Gain	Female	Muscle	HITT	CnResp	w0pre vs w12pre	1013
	Female	Muscle	HITT	ExResp	w0pre vs w0h3	642			Gain	Female	Muscle	HITT	ExResp	w0pre vs w0h3	257
	Female	Muscle	HITT	ExResp	w12pre vs w12h3	654			Gain	Female	Muscle	HITT	ExResp	w12pre vs w12h3	383
	Female	Muscle	HITT	LnResp	w0pre vs w16rst	1977			Gain	Female	Muscle	HITT	LnResp	w0pre vs w16rst	1328
	Female	Muscle	HITT	LnResp	w12pre vs w16rst	592			Gain	Female	Muscle	HITT	LnResp	w12pre vs w16rst	401
	Female	Muscle	TRAD	CnResp	w0h3 vs w12h3	1371			Gain	Female	Muscle	TRAD	CnResp	w0h3 vs w12h3	455
	Female	Muscle	TRAD	CnResp	w0pre vs w12pre	4777			Gain	Female	Muscle	TRAD	CnResp	w0pre vs w12pre	3070
	Female	Muscle	TRAD	ExResp	w0pre vs w0h3	576			Gain	Female	Muscle	TRAD	ExResp	w0pre vs w0h3	360
	Female	Muscle	TRAD	ExResp	w12pre vs w12h3	615			Gain	Female	Muscle	TRAD	ExResp	w12pre vs w12h3	329
	Female	Muscle	TRAD	LnResp	w0pre vs w16rst	2054			Gain	Female	Muscle	TRAD	LnResp	w0pre vs w16rst	1363
	Female	Muscle	TRAD	LnResp	w12pre vs w16rst	661			Gain	Female	Muscle	TRAD	LnResp	w12pre vs w16rst	419
	Male	Blood	HITT	CnResp	w0h3 vs w12h3	399			Gain	Male	Blood	HITT	CnResp	w0h3 vs w12h3	181
	Male	Blood	HITT	CnResp	w0pre vs w12pre	542			Gain	Male	Blood	HITT	CnResp	w0pre vs w12pre	169
	Male	Blood	HITT	ExResp	w0pre vs w0h3	19977			Gain	Male	Blood	HITT	ExResp	w0pre vs w0h3	4635
	Male	Blood	HITT	ExResp	w12pre vs w12h3	10241			Gain	Male	Blood	HITT	ExResp	w12pre vs w12h3	1725
	Male	Blood	HITT	LnResp	w0pre vs w16rst	501			Gain	Male	Blood	HITT	LnResp	w0pre vs w16rst	188
	Male	Blood	HITT	LnResp	w12pre vs w16rst	439			Gain	Male	Blood	HITT	LnResp	w12pre vs w16rst	257
	Male	Blood	TRAD	CnResp	w0h3 vs w12h3	544			Gain	Male	Blood	TRAD	CnResp	w0h3 vs w12h3	288
	Male	Blood	TRAD	CnResp	w0pre vs w12pre	370			Gain	Male	Blood	TRAD	CnResp	w0pre vs w12pre	167
	Male	Blood	TRAD	ExResp	w0pre vs w0h3	22067			Gain	Male	Blood	TRAD	ExResp	w0pre vs w0h3	4704
	Male	Blood	TRAD	ExResp	w12pre vs w12h3	13904			Gain	Male	Blood	TRAD	ExResp	w12pre vs w12h3	2408
	Male	Blood	TRAD	LnResp	w0pre vs w16rst	449			Gain	Male	Blood	TRAD	LnResp	w0pre vs w16rst	175
	Male	Blood	TRAD	LnResp	w12pre vs w16rst	403			Gain	Male	Blood	TRAD	LnResp	w12pre vs w16rst	166
	Male	Muscle	HITT	CnResp	w0h3 vs w12h3	1958			Gain	Male	Muscle	HITT	CnResp	w0h3 vs w12h3	1125
	Male	Muscle	HITT	CnResp	w0pre vs w12pre	1355			Gain	Male	Muscle	HITT	CnResp	w0pre vs w12pre	881
	Male	Muscle	HITT	ExResp	w0pre vs w0h3	615			Gain	Male	Muscle	HITT	ExResp	w0pre vs w0h3	308
	Male	Muscle	HITT	ExResp	w12pre vs w12h3	645			Gain	Male	Muscle	HITT	ExResp	w12pre vs w12h3	311
	Male	Muscle	HITT	LnResp	w0pre vs w16rst	6554			Gain	Male	Muscle	HITT	LnResp	w0pre vs w16rst	4432
	Male	Muscle	HITT	LnResp	w12pre vs w16rst	1176			Gain	Male	Muscle	HITT	LnResp	w12pre vs w16rst	556
	Male	Muscle	TRAD	CnResp	w0h3 vs w12h3	3296			Gain	Male	Muscle	TRAD	CnResp	w0h3 vs w12h3	2191
	Male	Muscle	TRAD	CnResp	w0pre vs w12pre	1076			Gain	Male	Muscle	TRAD	CnResp	w0pre vs w12pre	482
	Male	Muscle	TRAD	ExResp	w0pre vs w0h3	455			Gain	Male	Muscle	TRAD	ExResp	w0pre vs w0h3	185
	Male	Muscle	TRAD	ExResp	w12pre vs w12h3	573			Gain	Male	Muscle	TRAD	ExResp	w12pre vs w12h3	369
	Male	Muscle	TRAD	LnResp	w0pre vs w16rst	970			Gain	Male	Muscle	TRAD	LnResp	w0pre vs w16rst	497
	Male	Muscle	TRAD	LnResp	w12pre vs w16rst	453			Gain	Male	Muscle	TRAD	LnResp	w12pre vs w16rst	257
									Loss	Female	Blood	HITT	CnResp	w0h3 vs w12h3	200
									Loss	Female	Blood	HITT	CnResp	w0pre vs w12pre	172
									Loss	Female	Blood	HITT	ExResp	w0pre vs w0h3	13747
									Loss	Female	Blood	HITT	ExResp	w12pre vs w12h3	10732
									Loss	Female	Blood	HITT	LnResp	w0pre vs w16rst	262
									Loss	Female	Blood	HITT	LnResp	w12pre vs w16rst	256
									Loss	Female	Blood	TRAD	CnResp	w0h3 vs w12h3	189
									Loss	Female	Blood	TRAD	CnResp	w0pre vs w12pre	270
									Loss	Female	Blood	TRAD	ExResp	w0pre vs w0h3	10262
									Loss	Female	Blood	TRAD	ExResp	w12pre vs w12h3	7329
									Loss	Female	Blood	TRAD	LnResp	w0pre vs w16rst	244
									Loss	Female	Blood	TRAD	LnResp	w12pre vs w16rst	238
									Loss	Female	Muscle	HITT	CnResp	w0h3 vs w12h3	469
									Loss	Female	Muscle	HITT	CnResp	w0pre vs w12pre	988
									Loss	Female	Muscle	HITT	ExResp	w0pre vs w0h3	386
									Loss	Female	Muscle	HITT	ExResp	w12pre vs w12h3	272
									Loss	Female	Muscle	HITT	LnResp	w0pre vs w16rst	650
									Loss	Female	Muscle	HITT	LnResp	w12pre vs w16rst	192
									Loss	Female	Muscle	TRAD	CnResp	w0h3 vs w12h3	917
									Loss	Female	Muscle	TRAD	CnResp	w0pre vs w12pre	1708
									Loss	Female	Muscle	TRAD	ExResp	w0pre vs w0h3	217
									Loss	Female	Muscle	TRAD	ExResp	w12pre vs w12h3	287
									Loss	Female	Muscle	TRAD	LnResp	w0pre vs w16rst	692
									Loss	Female	Muscle	TRAD	LnResp	w12pre vs w16rst	243
									Loss	Male	Blood	HITT	CnResp	w0h3 vs w12h3	219
									Loss	Male	Blood	HITT	CnResp	w0pre vs w12pre	374
									Loss	Male	Blood	HITT	ExResp	w0pre vs w0h3	15343
									Loss	Male	Blood	HITT	ExResp	w12pre vs w12h3	8517
									Loss	Male	Blood	HITT	LnResp	w0pre vs w16rst	314
									Loss	Male	Blood	HITT	LnResp	w12pre vs w16rst	183
									Loss	Male	Blood	TRAD	CnResp	w0h3 vs w12h3	257
									Loss	Male	Blood	TRAD	CnResp	w0pre vs w12pre	204
									Loss	Male	Blood	TRAD	ExResp	w0pre vs w0h3	17364
									Loss	Male	Blood	TRAD	ExResp	w12pre vs w12h3	11497
									Loss	Male	Blood	TRAD	LnResp	w0pre vs w16rst	275
									Loss	Male	Blood	TRAD	LnResp	w12pre vs w16rst	238
									Loss	Male	Muscle	HITT	CnResp	w0h3 vs w12h3	834
									Loss	Male	Muscle	HITT	CnResp	w0pre vs w12pre	475
									Loss	Male	Muscle	HITT	ExResp	w0pre vs w0h3	308
									Loss	Male	Muscle	HITT	ExResp	w12pre vs w12h3	335
									Loss	Male	Muscle	HITT	LnResp	w0pre vs w16rst	2123
									Loss	Male	Muscle	HITT	LnResp	w12pre vs w16rst	621
									Loss	Male	Muscle	TRAD	CnResp	w0h3 vs w12h3	1106
									Loss	Male	Muscle	TRAD	CnResp	w0pre vs w12pre	595
									Loss	Male	Muscle	TRAD	ExResp	w0pre vs w0h3	271
									Loss	Male	Muscle	TRAD	ExResp	w12pre vs w12h3	205
									Loss	Male	Muscle	TRAD	LnResp	w0pre vs w16rst	474
									Loss	Male	Muscle	TRAD	LnResp	w12pre vs w16rst	197
