## Supplementary material for "DNA Methylation Dynamics of Dose-dependent Acute Exercise, Training Adaptation, and Detraining": Supp Table S4

### Sheet: Pheno
Gender	Intensity	Group	Tissue	GroupA	GroupB	Phenotype	Direction	No.DMR	Median_correlation
Female	HITT	CnResp	Muscle	w0pre	w12pre	work_fatigue_toward	Hyper	489	0.47
Female	HITT	CnResp	Muscle	w0pre	w12pre	work_last_third_toward	Hyper	402	-0.47
Female	HITT	CnResp	Muscle	w0pre	w12pre	work_last_third_toward	Hypo	375	0.46
Female	HITT	CnResp	Muscle	w0pre	w12pre	work_fatigue_toward	Hypo	362	-0.46
Male	HITT	CnResp	Muscle	w0pre	w12pre	work_last_third_toward	Hyper	192	-0.5
Female	HITT	CnResp	Muscle	w0h3	w12h3	work_fatigue_toward	Hyper	180	0.46
Male	HITT	CnResp	Muscle	w0h3	w12h3	work_last_third_toward	Hypo	136	0.5
Female	HITT	CnResp	Muscle	w0pre	w12pre	COMP_total_diff_total_mass	Hypo	133	-0.45
Female	HITT	CnResp	Muscle	w0pre	w12pre	COMP_total_diff_tissue_mass	Hypo	132	-0.45
Female	HITT	CnResp	Muscle	w0pre	w12pre	imf_cs	Hypo	132	-0.48
Female	HITT	CnResp	Muscle	w0h3	w12h3	work_fatigue_toward	Hypo	125	-0.46
Female	HITT	CnResp	Muscle	w0h3	w12h3	work_last_third_toward	Hypo	114	0.46
Female	HITT	CnResp	Muscle	w0pre	w12pre	SMLL_arms_lower_diff_fat_free_mass	Hypo	109	-0.43
Male	HITT	CnResp	Muscle	w0h3	w12h3	work_last_third_toward	Hyper	109	-0.52
Female	TRAD	LnResp	Muscle	w12pre	w16rst	ss_cx1	Hyper	105	-0.5
Female	HITT	CnResp	Muscle	w0h3	w12h3	work_last_third_toward	Hyper	102	-0.44
Female	HITT	CnResp	Muscle	w0h3	w12h3	imf_cs	Hypo	90	-0.5
Female	TRAD	LnResp	Muscle	w12pre	w16rst	ss_cx4	Hyper	87	-0.51
Female	HITT	CnResp	Muscle	w0pre	w12pre	SMLL_arms_lower_diff_fat_free_mass	Hyper	81	0.43
Female	HITT	CnResp	Muscle	w0h3	w12h3	imf_cs	Hyper	79	0.47
Male	HITT	CnResp	Muscle	w0pre	w12pre	work_last_third_toward	Hypo	78	0.52
Female	HITT	CnResp	Muscle	w0pre	w12pre	COMP_arms_diff_bone_mass	Hypo	71	0.44
Female	HITT	CnResp	Muscle	w0pre	w12pre	COMP_total_diff_tissue_mass	Hyper	70	0.42
Female	HITT	CnResp	Muscle	w0pre	w12pre	COMP_total_diff_total_mass	Hyper	69	0.43
Female	HITT	CnResp	Blood	w0h3	w12h3	work_fatigue_toward	Hyper	63	0.48
Female	HITT	CnResp	Blood	w0pre	w12pre	work_fatigue_toward	Hypo	55	-0.47
Female	HITT	CnResp	Blood	w0pre	w12pre	imf_cs	Hypo	50	-0.5
Male	HITT	CnResp	Blood	w0pre	w12pre	work_last_third_toward	Hypo	50	0.51
Female	HITT	CnResp	Blood	w0h3	w12h3	work_last_third_toward	Hyper	49	-0.46
Female	HITT	CnResp	Blood	w0pre	w12pre	work_fatigue_toward	Hyper	48	0.47
Female	HITT	CnResp	Blood	w0h3	w12h3	work_fatigue_toward	Hypo	45	-0.46
Female	TRAD	LnResp	Muscle	w12pre	w16rst	ss_cx1	Hypo	44	0.48
Female	TRAD	LnResp	Muscle	w12pre	w16rst	ss_cx4	Hypo	43	0.49
Female	HITT	CnResp	Blood	w0pre	w12pre	work_last_third_toward	Hyper	43	-0.45
Female	TRAD	LnResp	Blood	w12pre	w16rst	ss_cx1	Hyper	42	-0.48
Female	HITT	CnResp	Blood	w0h3	w12h3	imf_cs	Hypo	40	-0.52
Female	HITT	CnResp	Blood	w0pre	w12pre	work_last_third_toward	Hypo	39	0.47
Female	HITT	CnResp	Muscle	w0pre	w12pre	COMP_arms_diff_bone_mass	Hyper	38	-0.43
Female	TRAD	LnResp	Blood	w12pre	w16rst	ss_cx4	Hyper	38	-0.46
Female	HITT	CnResp	Muscle	w0h3	w12h3	SMLL_arms_lower_diff_fat_free_mass	Hyper	37	0.44
Female	TRAD	LnResp	Blood	w12pre	w16rst	ss_cx4	Hypo	37	0.49
Female	HITT	CnResp	Muscle	w0pre	w12pre	imf_cs	Hyper	34	0.48
Female	HITT	CnResp	Blood	w0pre	w12pre	COMP_arms_diff_bone_mass	Hypo	33	0.42
Female	HITT	CnResp	Muscle	w0h3	w12h3	COMP_total_diff_tissue_mass	Hypo	32	-0.42
Female	HITT	CnResp	Muscle	w0h3	w12h3	SMLL_arms_lower_diff_fat_free_mass	Hypo	32	-0.45
Male	HITT	CnResp	Blood	w0h3	w12h3	work_last_third_toward	Hypo	32	0.51
Female	HITT	CnResp	Muscle	w0h3	w12h3	COMP_total_diff_total_mass	Hypo	31	-0.42
Female	HITT	CnResp	Blood	w0h3	w12h3	work_last_third_toward	Hypo	30	0.47
Female	TRAD	CnResp	Muscle	w0pre	w12pre	test	Hyper	2078	0.78
Male	TRAD	CnResp	Muscle	w0h3	w12h3	test	Hyper	1386	0.77
Female	TRAD	CnResp	Muscle	w0pre	w12pre	test	Hypo	949	-0.75
Male	TRAD	CnResp	Muscle	w0h3	w12h3	test	Hypo	509	-0.76
Female	TRAD	CnResp	Muscle	w0h3	w12h3	test	Hypo	418	-0.75
Male	HITT	CnResp	Muscle	w0h3	w12h3	test	Hyper	412	0.66
Male	HITT	CnResp	Muscle	w0pre	w12pre	test	Hyper	275	0.65
Male	TRAD	CnResp	Muscle	w0pre	w12pre	test	Hypo	270	-0.71
Male	HITT	CnResp	Muscle	w0h3	w12h3	test	Hypo	245	-0.67
Male	TRAD	CnResp	Muscle	w0pre	w12pre	test	Hyper	240	0.73
Female	TRAD	CnResp	Muscle	w0h3	w12h3	test	Hyper	207	0.78
Male	HITT	CnResp	Muscle	w0pre	w12pre	test	Hypo	180	-0.67
Male	TRAD	CnResp	Blood	w0h3	w12h3	test	Hyper	167	0.74
Male	HITT	CnResp	Blood	w0pre	w12pre	test	Hypo	166	-0.68
Female	TRAD	CnResp	Blood	w0h3	w12h3	test	Hypo	149	-0.75
Male	TRAD	CnResp	Blood	w0pre	w12pre	test	Hypo	144	-0.75
Male	TRAD	CnResp	Blood	w0h3	w12h3	test	Hypo	128	-0.74
Female	TRAD	CnResp	Blood	w0h3	w12h3	test	Hyper	126	0.74
Female	TRAD	CnResp	Blood	w0pre	w12pre	test	Hypo	118	-0.73
Male	HITT	CnResp	Blood	w0pre	w12pre	test	Hyper	107	0.69
Female	TRAD	CnResp	Blood	w0pre	w12pre	test	Hyper	107	0.76
Male	HITT	CnResp	Blood	w0h3	w12h3	test	Hypo	95	-0.68
Male	TRAD	CnResp	Blood	w0pre	w12pre	test	Hyper	88	0.75
Male	HITT	CnResp	Blood	w0h3	w12h3	test	Hyper	75	0.72
Female	HITT	CnResp	Muscle	w0h3	w12h3	COMP_arms_diff_bone_mass	Hyper	26	-0.43
Female	HITT	CnResp	Blood	w0h3	w12h3	COMP_arms_diff_bone_mass	Hypo	25	0.45
Female	HITT	CnResp	Blood	w0pre	w12pre	COMP_total_diff_total_mass	Hypo	25	-0.47
Female	HITT	CnResp	Blood	w0h3	w12h3	COMP_total_diff_tissue_mass	Hypo	24	-0.48
Female	HITT	CnResp	Muscle	w0h3	w12h3	COMP_total_diff_tissue_mass	Hyper	24	0.42
Female	HITT	CnResp	Blood	w0pre	w12pre	COMP_total_diff_tissue_mass	Hypo	24	-0.47
Female	HITT	CnResp	Blood	w0h3	w12h3	COMP_total_diff_total_mass	Hypo	24	-0.48
Female	HITT	CnResp	Blood	w0pre	w12pre	SMLL_arms_lower_diff_fat_free_mass	Hypo	24	-0.46
Female	HITT	CnResp	Muscle	w0h3	w12h3	COMP_total_diff_total_mass	Hyper	23	0.42
Female	HITT	CnResp	Blood	w0pre	w12pre	COMP_arms_diff_bone_mass	Hyper	21	-0.44
Female	TRAD	LnResp	Blood	w12pre	w16rst	ss_cx1	Hypo	21	0.47
Female	HITT	CnResp	Blood	w0h3	w12h3	SMLL_arms_lower_diff_fat_free_mass	Hypo	20	-0.44
Male	HITT	CnResp	Blood	w0h3	w12h3	work_last_third_toward	Hyper	20	-0.51
Female	HITT	CnResp	Blood	w0pre	w12pre	SMLL_arms_lower_diff_fat_free_mass	Hyper	19	0.45
Female	HITT	CnResp	Muscle	w0h3	w12h3	COMP_arms_diff_bone_mass	Hypo	18	0.44
Female	HITT	CnResp	Blood	w0h3	w12h3	COMP_arms_diff_bone_mass	Hyper	15	-0.44
Female	HITT	CnResp	Blood	w0h3	w12h3	SMLL_arms_lower_diff_fat_free_mass	Hyper	14	0.44
Female	HITT	CnResp	Blood	w0pre	w12pre	COMP_total_diff_tissue_mass	Hyper	13	0.47
Female	HITT	CnResp	Blood	w0pre	w12pre	COMP_total_diff_total_mass	Hyper	13	0.47
Female	HITT	CnResp	Blood	w0h3	w12h3	COMP_total_diff_tissue_mass	Hyper	12	0.48
Female	HITT	CnResp	Blood	w0h3	w12h3	COMP_total_diff_total_mass	Hyper	12	0.47
Female	HITT	CnResp	Blood	w0h3	w12h3	imf_cs	Hyper	12	0.47
Male	HITT	CnResp	Blood	w0pre	w12pre	work_last_third_toward	Hyper	10	-0.51
Female	HITT	CnResp	Blood	w0pre	w12pre	imf_cs	Hyper	7	0.49
