## Supplementary material for "DNA Methylation Dynamics of Dose-dependent Acute Exercise, Training Adaptation, and Detraining": Supp Table S6

### Sheet: selected_feats_summary
					0.000500601
					0.433437
Comparison	#rounds	#rounds abv_0.95	#total DMRs	#used DMRs	Used DMRs (%)	AUROC
F_Mus_HITT_CnResp_w0pre_vs_w12pre	100	3	1999	24	0.012006	1
M_Mus_HITT_CnResp_w0h3_vs_w12h3	98	33	1957	145	0.074093	1
F_Mus_TRAD_LnResp_w12pre_vs_w16rst	33	30	660	151	0.228788	1
F_Mus_TRAD_ExResp_w0pre_vs_w0h3	29	27	575	151	0.262609	1
M_Bld_HITT_LnResp_w0pre_vs_w16rst	25	20	500	150	0.3	1
M_Mus_TRAD_LnResp_w12pre_vs_w16rst	23	20	452	151	0.334071	1
F_Bld_HITT_CnResp_w0h3_vs_w12h3	19	18	376	150	0.398936	1
F_Bld_HITT_CnResp_w0pre_vs_w12pre	17	16	323	140	0.433437	1
M_Mus_TRAD_CnResp_w0pre_vs_w12pre	54	18	1075	97	0.0902326	0.999444
F_Bld_TRAD_LnResp_w12pre_vs_w16rst	23	19	454	150	0.330396	0.999439
F_Mus_HITT_ExResp_w12pre_vs_w12h3	33	28	653	151	0.23124	0.998883
F_Mus_TRAD_ExResp_w12pre_vs_w12h3	31	26	614	148	0.241042	0.998872
F_Mus_HITT_LnResp_w12pre_vs_w16rst	30	29	591	151	0.255499	0.998795
M_Bld_TRAD_ExResp_w0pre_vs_w0h3	200	24	22066	62	0.00280975	0.99875
M_Mus_HITT_ExResp_w0pre_vs_w0h3	31	25	614	121	0.197068	0.998299
M_Mus_HITT_ExResp_w12pre_vs_w12h3	33	26	644	151	0.234472	0.998263
M_Bld_TRAD_LnResp_w0pre_vs_w16rst	23	21	448	151	0.337054	0.998176
M_Mus_TRAD_ExResp_w0pre_vs_w0h3	23	15	454	106	0.23348	0.998106
F_Bld_HITT_LnResp_w0pre_vs_w16rst	21	19	406	150	0.369458	0.997685
F_Mus_HITT_ExResp_w0pre_vs_w0h3	33	20	641	150	0.234009	0.997668
M_Bld_HITT_CnResp_w0pre_vs_w12pre	28	11	541	87	0.160813	0.997481
M_Mus_HITT_LnResp_w12pre_vs_w16rst	59	13	1175	112	0.0953191	0.997304
F_Bld_TRAD_CnResp_w0h3_vs_w12h3	22	21	437	151	0.345538	0.997194
M_Bld_HITT_CnResp_w0h3_vs_w12h3	20	17	398	147	0.369347	0.997084
M_Mus_TRAD_CnResp_w0h3_vs_w12h3	165	31	3295	151	0.045827	0.997041
F_Bld_TRAD_ExResp_w0pre_vs_w0h3	200	11	12369	53	0.00428491	0.996667
F_Mus_TRAD_CnResp_w0h3_vs_w12h3	69	43	1370	92	0.0671533	0.996564
F_Bld_HITT_LnResp_w12pre_vs_w16rst	22	18	433	150	0.34642	0.996528
M_Mus_TRAD_ExResp_w12pre_vs_w12h3	29	28	572	151	0.263986	0.996499
M_Bld_HITT_LnResp_w12pre_vs_w16rst	22	22	438	151	0.344749	0.996487
M_Bld_TRAD_CnResp_w0pre_vs_w12pre	19	19	369	150	0.406504	0.996218
F_Mus_HITT_CnResp_w0h3_vs_w12h3	59	53	1172	139	0.118601	0.996056
M_Mus_HITT_CnResp_w0pre_vs_w12pre	68	52	1354	151	0.111521	0.995791
M_Bld_TRAD_LnResp_w12pre_vs_w16rst	21	17	402	147	0.365672	0.995663
M_Bld_TRAD_CnResp_w0h3_vs_w12h3	28	23	543	151	0.278085	0.995149
F_Bld_TRAD_LnResp_w0pre_vs_w16rst	24	20	467	151	0.32334	0.994943
F_Bld_TRAD_CnResp_w0pre_vs_w12pre	27	25	539	151	0.280148	0.994249
M_Mus_TRAD_LnResp_w0pre_vs_w16rst	49	5	969	44	0.0454076	0.991645
M_Bld_HITT_ExResp_w0pre_vs_w0h3	200	1	19976	10	0.000500601	0.979255
F_Mus_TRAD_CnResp_w0pre_vs_w12pre	200	2	4776	12	0.00251256	0.971021
F_Bld_TRAD_ExResp_w12pre_vs_w12h3	200	0	8496	0	0	NA
F_Mus_TRAD_LnResp_w0pre_vs_w16rst	103	1	2053	0	0	NA
F_Bld_HITT_ExResp_w12pre_vs_w12h3	200	0	13145	0	0	NA
M_Bld_HITT_ExResp_w12pre_vs_w12h3	200	0	10240	0	0	NA
F_Mus_HITT_LnResp_w0pre_vs_w16rst	99	7	1976	0	0	NA
M_Mus_HITT_LnResp_w0pre_vs_w16rst	200	0	6553	0	0	NA
M_Bld_TRAD_ExResp_w12pre_vs_w12h3	200	0	13903	0	0	NA
F_Bld_HITT_ExResp_w0pre_vs_w0h3	200	0	17126	0	0	NA
