## Supplementary material for "DNA Methylation Dynamics of Dose-dependent Acute Exercise, Training Adaptation, and Detraining": Supp Table S8

### Sheet: Sheet1
	DMR Counts in each PBMC Celltype				DMR Counts in each Muscle Celltype
	Comparison	nDMRs			Comparison	nDMRs
	B-Mem_HITT_W0H3_vs_W12H3	1995			FAP_HITT_w0h3_vs_w12h3	4027
	B-Mem_HITT_W0Pre_vs_W0H3	1725			FAP_HITT_w0pre_vs_w0h3	3148
	B-Mem_HITT_W0Pre_vs_W12Pre	1582			FAP_HITT_w0pre_vs_w12pre	3747
	B-Mem_HITT_W0Pre_vs_W16Pre	1149			FAP_HITT_w0pre_vs_w16pre	4189
	B-Mem_HITT_W12Pre_vs_W12H3	1938			FAP_HITT_w0pre_vs_w16rst	4189
	B-Mem_HITT_W12Pre_vs_W16Pre	1407			FAP_HITT_w12pre_vs_w12h3	4245
	B-Mem_TRAD_W0H3_vs_W12H3	1681			FAP_HITT_w12pre_vs_w16pre	5131
	B-Mem_TRAD_W0Pre_vs_W0H3	1730			FAP_HITT_w12pre_vs_w16rst	5131
	B-Mem_TRAD_W0Pre_vs_W12Pre	1695			FAP_TRAD_w0h3_vs_w12h3	3520
	B-Mem_TRAD_W0Pre_vs_W16Pre	1625			FAP_TRAD_w0pre_vs_w0h3	2066
	B-Mem_TRAD_W12Pre_vs_W12H3	1765			FAP_TRAD_w0pre_vs_w12pre	1933
	B-Mem_TRAD_W12Pre_vs_W16Pre	1603			FAP_TRAD_w0pre_vs_w16pre	1573
	B-Naive_HITT_W0H3_vs_W12H3	1345			FAP_TRAD_w0pre_vs_w16rst	1573
	B-Naive_HITT_W0Pre_vs_W0H3	1467			FAP_TRAD_w12pre_vs_w12h3	3522
	B-Naive_HITT_W0Pre_vs_W12Pre	1408			FAP_TRAD_w12pre_vs_w16pre	1791
	B-Naive_HITT_W0Pre_vs_W16Pre	1430			FAP_TRAD_w12pre_vs_w16rst	1791
	B-Naive_HITT_W12Pre_vs_W12H3	1217			FBNFP_HITT_w0h3_vs_w12h3	9512
	B-Naive_HITT_W12Pre_vs_W16Pre	1219			FBNFP_HITT_w0pre_vs_w0h3	8983
	B-Naive_TRAD_W0H3_vs_W12H3	1137			FBNFP_HITT_w0pre_vs_w12pre	10059
	B-Naive_TRAD_W0Pre_vs_W0H3	1335			FBNFP_HITT_w0pre_vs_w16pre	9532
	B-Naive_TRAD_W0Pre_vs_W12Pre	1273			FBNFP_HITT_w0pre_vs_w16rst	9532
	B-Naive_TRAD_W0Pre_vs_W16Pre	1357			FBNFP_HITT_w12pre_vs_w12h3	10827
	B-Naive_TRAD_W12Pre_vs_W12H3	1314			FBNFP_HITT_w12pre_vs_w16pre	11428
	B-Naive_TRAD_W12Pre_vs_W16Pre	1404			FBNFP_HITT_w12pre_vs_w16rst	11428
	Monocytes_HITT_W0H3_vs_W12H3	2224			FBNFP_TRAD_w0h3_vs_w12h3	7142
	Monocytes_HITT_W0Pre_vs_W0H3	2028			FBNFP_TRAD_w0pre_vs_w0h3	6131
	Monocytes_HITT_W0Pre_vs_W12Pre	1871			FBNFP_TRAD_w0pre_vs_w12pre	5948
	Monocytes_HITT_W0Pre_vs_W16Pre	2469			FBNFP_TRAD_w0pre_vs_w16pre	3907
	Monocytes_HITT_W12Pre_vs_W12H3	2199			FBNFP_TRAD_w0pre_vs_w16rst	3907
	Monocytes_HITT_W12Pre_vs_W16Pre	1931			FBNFP_TRAD_w12pre_vs_w12h3	7089
	Monocytes_TRAD_W0H3_vs_W12H3	1804			FBNFP_TRAD_w12pre_vs_w16pre	5918
	Monocytes_TRAD_W0Pre_vs_W0H3	1965			FBNFP_TRAD_w12pre_vs_w16rst	5918
	Monocytes_TRAD_W0Pre_vs_W12Pre	1903			IIA-IIX_HITT_w0h3_vs_w12h3	11221
	Monocytes_TRAD_W0Pre_vs_W16Pre	2009			IIA-IIX_HITT_w0pre_vs_w0h3	10804
	Monocytes_TRAD_W12Pre_vs_W12H3	1816			IIA-IIX_HITT_w0pre_vs_w12pre	15259
	Monocytes_TRAD_W12Pre_vs_W16Pre	1880			IIA-IIX_HITT_w0pre_vs_w16pre	12069
	NKCell_HITT_W0H3_vs_W12H3	2660			IIA-IIX_HITT_w0pre_vs_w16rst	12069
	NKCell_HITT_W0Pre_vs_W0H3	2622			IIA-IIX_HITT_w12pre_vs_w12h3	13812
	NKCell_HITT_W0Pre_vs_W12Pre	2435			IIA-IIX_HITT_w12pre_vs_w16pre	14337
	NKCell_HITT_W0Pre_vs_W16Pre	2636			IIA-IIX_HITT_w12pre_vs_w16rst	14337
	NKCell_HITT_W12Pre_vs_W12H3	2623			IIA-IIX_TRAD_w0h3_vs_w12h3	8660
	NKCell_HITT_W12Pre_vs_W16Pre	2801			IIA-IIX_TRAD_w0pre_vs_w0h3	10405
	NKCell_TRAD_W0H3_vs_W12H3	2553			IIA-IIX_TRAD_w0pre_vs_w12pre	7634
	NKCell_TRAD_W0Pre_vs_W0H3	2603			IIA-IIX_TRAD_w0pre_vs_w16pre	5120
	NKCell_TRAD_W0Pre_vs_W12Pre	2533			IIA-IIX_TRAD_w0pre_vs_w16rst	5120
	NKCell_TRAD_W0Pre_vs_W16Pre	2555			IIA-IIX_TRAD_w12pre_vs_w12h3	8238
	NKCell_TRAD_W12Pre_vs_W12H3	2382			IIA-IIX_TRAD_w12pre_vs_w16pre	7198
	NKCell_TRAD_W12Pre_vs_W16Pre	2526			IIA-IIX_TRAD_w12pre_vs_w16rst	7198
	TcMem_HITT_W0H3_vs_W12H3	5941			Myeloid_HITT_w0h3_vs_w12h3	356
	TcMem_HITT_W0Pre_vs_W0H3	5052			Myeloid_HITT_w0pre_vs_w0h3	211
	TcMem_HITT_W0Pre_vs_W12Pre	4443			Myeloid_HITT_w0pre_vs_w12pre	258
	TcMem_HITT_W0Pre_vs_W16Pre	4479			Myeloid_HITT_w0pre_vs_w16pre	289
	TcMem_HITT_W12Pre_vs_W12H3	5294			Myeloid_HITT_w0pre_vs_w16rst	289
	TcMem_HITT_W12Pre_vs_W16Pre	4500			Myeloid_HITT_w12pre_vs_w12h3	418
	TcMem_TRAD_W0H3_vs_W12H3	5857			Myeloid_HITT_w12pre_vs_w16pre	410
	TcMem_TRAD_W0Pre_vs_W0H3	5460			Myeloid_HITT_w12pre_vs_w16rst	410
	TcMem_TRAD_W0Pre_vs_W12Pre	5466			Myeloid_TRAD_w0h3_vs_w12h3	240
	TcMem_TRAD_W0Pre_vs_W16Pre	5578			Myeloid_TRAD_w0pre_vs_w0h3	62
	TcMem_TRAD_W12Pre_vs_W12H3	5696			Myeloid_TRAD_w0pre_vs_w12pre	109
	TcMem_TRAD_W12Pre_vs_W16Pre	5939			Myeloid_TRAD_w0pre_vs_w16pre	172
	TcNaive_HITT_W0H3_vs_W12H3	1955			Myeloid_TRAD_w0pre_vs_w16rst	172
	TcNaive_HITT_W0Pre_vs_W0H3	1884			Myeloid_TRAD_w12pre_vs_w12h3	360
	TcNaive_HITT_W0Pre_vs_W12Pre	1840			Myeloid_TRAD_w12pre_vs_w16pre	302
	TcNaive_HITT_W0Pre_vs_W16Pre	2172			Myeloid_TRAD_w12pre_vs_w16rst	302
	TcNaive_HITT_W12Pre_vs_W12H3	1950			Myoblast_HITT_w0h3_vs_w12h3	2472
	TcNaive_HITT_W12Pre_vs_W16Pre	2053			Myoblast_HITT_w0pre_vs_w0h3	2448
	TcNaive_TRAD_W0H3_vs_W12H3	1783			Myoblast_HITT_w0pre_vs_w12pre	2428
	TcNaive_TRAD_W0Pre_vs_W0H3	1812			Myoblast_HITT_w0pre_vs_w16pre	3063
	TcNaive_TRAD_W0Pre_vs_W12Pre	1935			Myoblast_HITT_w0pre_vs_w16rst	3063
	TcNaive_TRAD_W0Pre_vs_W16Pre	1860			Myoblast_HITT_w12pre_vs_w12h3	1935
	TcNaive_TRAD_W12Pre_vs_W12H3	1845			Myoblast_HITT_w12pre_vs_w16pre	1882
	TcNaive_TRAD_W12Pre_vs_W16Pre	1934			Myoblast_HITT_w12pre_vs_w16rst	1882
	ThMem_HITT_W0H3_vs_W12H3	2467			Myoblast_TRAD_w0h3_vs_w12h3	594
	ThMem_HITT_W0Pre_vs_W0H3	2215			Myoblast_TRAD_w0pre_vs_w0h3	138
	ThMem_HITT_W0Pre_vs_W12Pre	2110			Myoblast_TRAD_w0pre_vs_w12pre	276
	ThMem_HITT_W0Pre_vs_W16Pre	2678			Myoblast_TRAD_w0pre_vs_w16pre	138
	ThMem_HITT_W12Pre_vs_W12H3	2310			Myoblast_TRAD_w0pre_vs_w16rst	138
	ThMem_HITT_W12Pre_vs_W16Pre	2340			Myoblast_TRAD_w12pre_vs_w12h3	1209
	ThMem_TRAD_W0H3_vs_W12H3	2059			Myoblast_TRAD_w12pre_vs_w16pre	607
	ThMem_TRAD_W0Pre_vs_W0H3	2187			Myoblast_TRAD_w12pre_vs_w16rst	607
	ThMem_TRAD_W0Pre_vs_W12Pre	2268			NK-cell_HITT_w0h3_vs_w12h3	1
	ThMem_TRAD_W0Pre_vs_W16Pre	2285			NK-cell_HITT_w0pre_vs_w0h3	0
	ThMem_TRAD_W12Pre_vs_W12H3	2194			NK-cell_HITT_w0pre_vs_w12pre	1
	ThMem_TRAD_W12Pre_vs_W16Pre	2197			NK-cell_HITT_w0pre_vs_w16pre	1
	ThNaive_HITT_W0H3_vs_W12H3	6998			NK-cell_HITT_w0pre_vs_w16rst	1
	ThNaive_HITT_W0Pre_vs_W0H3	6500			NK-cell_HITT_w12pre_vs_w12h3	1
	ThNaive_HITT_W0Pre_vs_W12Pre	6470			NK-cell_HITT_w12pre_vs_w16pre	2
	ThNaive_HITT_W0Pre_vs_W16Pre	7167			NK-cell_HITT_w12pre_vs_w16rst	2
	ThNaive_HITT_W12Pre_vs_W12H3	8050			NK-cell_TRAD_w0h3_vs_w12h3	1
	ThNaive_HITT_W12Pre_vs_W16Pre	7530			NK-cell_TRAD_w0pre_vs_w0h3	1
	ThNaive_TRAD_W0H3_vs_W12H3	5995			NK-cell_TRAD_w0pre_vs_w12pre	2
	ThNaive_TRAD_W0Pre_vs_W0H3	6024			NK-cell_TRAD_w0pre_vs_w16pre	2
	ThNaive_TRAD_W0Pre_vs_W12Pre	6231			NK-cell_TRAD_w0pre_vs_w16rst	2
	ThNaive_TRAD_W0Pre_vs_W16Pre	6310			NK-cell_TRAD_w12pre_vs_w12h3	1
	ThNaive_TRAD_W12Pre_vs_W12H3	6194			NK-cell_TRAD_w12pre_vs_w16pre	0
	ThNaive_TRAD_W12Pre_vs_W16Pre	5972			NK-cell_TRAD_w12pre_vs_w16rst	0
					NMJPost_HITT_w0h3_vs_w12h3	13
					NMJPost_HITT_w0pre_vs_w0h3	58
					NMJPost_HITT_w0pre_vs_w12pre	5
					NMJPost_HITT_w0pre_vs_w16pre	51
					NMJPost_HITT_w0pre_vs_w16rst	51
					NMJPost_HITT_w12pre_vs_w12h3	5
					NMJPost_HITT_w12pre_vs_w16pre	11
					NMJPost_HITT_w12pre_vs_w16rst	11
					NMJPost_TRAD_w0h3_vs_w12h3	33
					NMJPost_TRAD_w0pre_vs_w0h3	19
					NMJPost_TRAD_w0pre_vs_w12pre	11
					NMJPost_TRAD_w0pre_vs_w16pre	2
					NMJPost_TRAD_w0pre_vs_w16rst	2
					NMJPost_TRAD_w12pre_vs_w12h3	15
					NMJPost_TRAD_w12pre_vs_w16pre	21
					NMJPost_TRAD_w12pre_vs_w16rst	21
					Peri_HITT_w0h3_vs_w12h3	3690
					Peri_HITT_w0pre_vs_w0h3	3921
					Peri_HITT_w0pre_vs_w12pre	4205
					Peri_HITT_w0pre_vs_w16pre	4372
					Peri_HITT_w0pre_vs_w16rst	4372
					Peri_HITT_w12pre_vs_w12h3	3861
					Peri_HITT_w12pre_vs_w16pre	3882
					Peri_HITT_w12pre_vs_w16rst	3882
					Peri_TRAD_w0h3_vs_w12h3	2192
					Peri_TRAD_w0pre_vs_w0h3	725
					Peri_TRAD_w0pre_vs_w12pre	843
					Peri_TRAD_w0pre_vs_w16pre	421
					Peri_TRAD_w0pre_vs_w16rst	421
					Peri_TRAD_w12pre_vs_w12h3	2642
					Peri_TRAD_w12pre_vs_w16pre	1039
					Peri_TRAD_w12pre_vs_w16rst	1039
					Satellite_HITT_w0h3_vs_w12h3	638
					Satellite_HITT_w0pre_vs_w0h3	486
					Satellite_HITT_w0pre_vs_w12pre	238
					Satellite_HITT_w0pre_vs_w16pre	898
					Satellite_HITT_w0pre_vs_w16rst	898
					Satellite_HITT_w12pre_vs_w12h3	370
					Satellite_HITT_w12pre_vs_w16pre	478
					Satellite_HITT_w12pre_vs_w16rst	478
					Satellite_TRAD_w0h3_vs_w12h3	241
					Satellite_TRAD_w0pre_vs_w0h3	282
					Satellite_TRAD_w0pre_vs_w12pre	193
					Satellite_TRAD_w0pre_vs_w16pre	65
					Satellite_TRAD_w0pre_vs_w16rst	65
					Satellite_TRAD_w12pre_vs_w12h3	177
					Satellite_TRAD_w12pre_vs_w16pre	156
					Satellite_TRAD_w12pre_vs_w16rst	156
					Smooth-M_HITT_w0h3_vs_w12h3	2
					Smooth-M_HITT_w0pre_vs_w0h3	5
					Smooth-M_HITT_w0pre_vs_w12pre	9
					Smooth-M_HITT_w0pre_vs_w16pre	21
					Smooth-M_HITT_w0pre_vs_w16rst	21
					Smooth-M_HITT_w12pre_vs_w12h3	5
					Smooth-M_HITT_w12pre_vs_w16pre	7
					Smooth-M_HITT_w12pre_vs_w16rst	7
					Smooth-M_TRAD_w0pre_vs_w12pre	0
					Smooth-M_TRAD_w0pre_vs_w16pre	3
					Smooth-M_TRAD_w0pre_vs_w16rst	3
					Smooth-M_TRAD_w12pre_vs_w12h3	5
					Smooth-M_TRAD_w12pre_vs_w16pre	1
					Smooth-M_TRAD_w12pre_vs_w16rst	1
					T-cell_HITT_w0h3_vs_w12h3	10
					T-cell_HITT_w0pre_vs_w0h3	3
					T-cell_HITT_w0pre_vs_w12pre	8
					T-cell_HITT_w0pre_vs_w16pre	30
					T-cell_HITT_w0pre_vs_w16rst	30
					T-cell_HITT_w12pre_vs_w12h3	29
					T-cell_HITT_w12pre_vs_w16pre	31
					T-cell_HITT_w12pre_vs_w16rst	31
					T-cell_TRAD_w0h3_vs_w12h3	2
					T-cell_TRAD_w0pre_vs_w0h3	3
					T-cell_TRAD_w0pre_vs_w12pre	0
					T-cell_TRAD_w0pre_vs_w16pre	1
					T-cell_TRAD_w0pre_vs_w16rst	1
					T-cell_TRAD_w12pre_vs_w12h3	1
					T-cell_TRAD_w12pre_vs_w16pre	3
					T-cell_TRAD_w12pre_vs_w16rst	3
					TypeI_HITT_w0h3_vs_w12h3	11571
					TypeI_HITT_w0pre_vs_w0h3	12570
					TypeI_HITT_w0pre_vs_w12pre	11224
					TypeI_HITT_w0pre_vs_w16pre	10709
					TypeI_HITT_w0pre_vs_w16rst	10709
					TypeI_HITT_w12pre_vs_w12h3	12270
					TypeI_HITT_w12pre_vs_w16pre	12850
					TypeI_HITT_w12pre_vs_w16rst	12850
					TypeI_TRAD_w0h3_vs_w12h3	8231
					TypeI_TRAD_w0pre_vs_w0h3	9975
					TypeI_TRAD_w0pre_vs_w12pre	8806
					TypeI_TRAD_w0pre_vs_w16pre	4728
					TypeI_TRAD_w0pre_vs_w16rst	4728
					TypeI_TRAD_w12pre_vs_w12h3	7712
					TypeI_TRAD_w12pre_vs_w16pre	8414
					TypeI_TRAD_w12pre_vs_w16rst	8414
