## Supplementary material for "DNA Methylation Dynamics of Dose-dependent Acute Exercise, Training Adaptation, and Detraining": Supp Table S9

### Sheet: Sheet1
		Differentially Methylated Genes in snmC Data - Muscle
		IIA-IIX	Type I	FBNFP
		DAB1	DAB1	DAB1			Top 5 Pathways associated with DMGs (Wikipathways 2024)
		FAM66D	FAM66D	ZNF826P			Obtained from EnrichR
		OMA1	CTC-457E21.9	SCNN1D
		FAM90A24P	ZNF826P	FAM66D
		FLG	FLG	RP3-512E2.2			Type IIAIIX
		ZNF826P	NCKAP5	FAM90A24P			Term	Overlap	P-value	Adjusted P-value	Old P-value	Old Adjusted P-value	Odds Ratio	Combined Score
		SCNN1D	OMA1	APLNR			Vitamin D In Inflammatory Diseases WP4482	2025-04-22	0.001713	0.620107	0	0	9.08502	57.8671
		ZNF705B	ZNF705B	CFHR3			Factors And Pathways Affecting IGF1 Akt Signaling WP3850	1936-04-01	0.0105901	0.913785	0	0	5.10666	23.2242
		STPG2	NBPF14	RP11-1023L17.1			Heart Development WP1591	1944-04-01	0.0210157	0.913785	0	0	4.08365	15.773
		FAM90A12P	FAM90A24P	FAM90A12P			Gastric Cancer Network 2 WP2363	2025-03-31	0.037766	0.913785	0	0	4.36887	14.3139
		AC007682.1	STPG2	AC139099.3			Initiation Of Transcription And Translation Elongation HIV1 LTR WP3414	1932-03-01	0.0409518	0.913785	0	0	4.21801	13.478
		AGPAT3	CFHR3	ZNF705B
		NUP160	AC139099.3	MIR3687
		CFHR3	RYR3	CREB5			Type I
		FLG-AS1	GRIP1	FLG			Term	Overlap	P-value	Adjusted P-value	Old P-value	Old Adjusted P-value	Odds Ratio	Combined Score
		C2orf27A	MKI67IPP7	AGPAT3			Development Of Ureteric Derived Collecting System WP5053	1960-05-01	0.0170695	0.983078	0	0	3.56378	14.5062
		AC139099.3	XXbac-B476C20.17	CACNA1C			Alanine And Aspartate Metabolism WP106	2025-02-12	0.0350067	0.983078	0	0	7.81122	26.1849
		FANCA	CREB5	FANCA			Neuroinflammation WP4919	2025-02-13	0.0406979	0.983078	0	0	7.10075	22.7336
		RP11-798G7.5	NEB	FLG-AS1			Cardiomyocyte Signaling Converging On Titin WP5344	1933-03-01	0.0489451	0.983078	0	0	3.90944	11.795
		KCNMA1	FAM90A12P	GNAZ
		BCL2	CRIM1	MIR3648
		INTS4L1	C2orf27A	C2orf27A
		C5orf56	SCNN1D	GRIP1			FAP
		CREB5	LRRC37A	FAM21B			Term	Overlap	P-value	Adjusted P-value	Old P-value	Old Adjusted P-value	Odds Ratio	Combined Score
		ALDH1L1-AS1	TTN	AC007682.1			Fatty Acids And Lipoproteins Transport In Hepatocytes WP5323	1935-03-01	0.00688217	0.52984	0	0	8.41406	41.8921
		CTD-3105H18.7	RCVRN	FAM230A			Familial Hyperlipidemia Type 5 WP5112	2025-02-15	0.0118108	0.52984	0	0	13.7584	61.0701
		CACNA1C	LPA	OMA1			Familial Hyperlipidemia Type 2 WP5109	2025-02-16	0.0133998	0.52984	0	0	12.775	55.0926
		AGPAT4	AC092687.5	RAD17			Familial Hyperlipidemia Type 1 WP5108	2025-02-18	0.0168372	0.52984	0	0	11.177	45.6488
		ALDH1L1	RP4-737A23.2	AC005307.3			Primary Ovarian Insufficiency WP5461	5/136	0.018289	0.52984	0	0	3.43967	13.7637
		CDRT15P1	KRTAP5-10	ZNF137P
		LRRC38	AC007682.1	STPG2
		GNAZ	NSFP1	RP11-114H24.7
		NBPF14	DOCK3	WI2-3658N16.1
		MKI67IPP7	AC110781.3	AC110781.3
		MLH1	ADAMTSL1	ZNF99
		IRX4	AC104135.4	RP11-351I21.6
		CTC-525D6.1	LDHC	CTC-457E21.9
		AC104135.4	CTD-3105H18.7	ZNF562
		NKAIN2	MIR3648	NBPF14
		LINC00885	B3GALT5	CDRT15P1
		TTN-AS1	FLG-AS1	AC005616.1
		KRTAP5-10	ZNF137P	RP11-766F14.2
		INADL	TTN-AS1	ZNF492
		RP11-351I21.6	RP11-114H24.7	AP001347.6
		CTSH	MIR3687	HCN2
		ZNF66	CTD-3195I5.4	IRX4
		UGT2B17	NRXN3	COLEC11
		GPIHBP1	GUSBP2	ADAM12
		TTN	COLEC11	AC005394.1
		NSFP1	FAM230A	FRMD4A
		YBX2	FAM19A2	ADAM3A
		GRIK4	AC079612.1	LRRC37A
		LIMCH1	RP11-375D13.2	C10orf115
		RP11-563J2.2	RP11-582E3.2	GRIK4
		LPA	FLG2	RP11-158I23.1
		LRRC37A	FAM21B	RTDR1
		TAS2R14	FILIP1	LPA
		RP11-599J14.2	MARVELD2	LINC00669
		CTC-457E21.9	CCDC85A	AC144521.1
		CCDC91	FANCA	ALK
		PRR4	AC010967.2	RP11-1023L17.2
		RAD17	OTOG	GTF2IRD2
		C6orf58	TRDN	KHDC1P1
		RP1-230L10.1	RP11-116O18.3	MUC8
		RP11-1084E5.1	SLC25A21	MEI4
		USP17L7	RP11-59J16.1	KCNMA1
		CACNA2D1	NUP160	NDST4
		RTDR1	SLC25A41	ZNF317
		DEPTOR	FAM19A1	CASC8
		CTC-444N24.11	PEPD	CTD-3105H18.7
		MRC1	CLRN1-AS1	ATP2B2
		ZAP70	RP11-337C18.8	CCDC30
		SPATC1L	RP11-1084E5.1	ESR1
		USP17L22	MUC8	MKI67IPP7
		ZBTB20	RP4-655C5.4	DUSP5P1
		DTX2	TMEM51-AS1	RCVRN
		RXRA	MRC1	RP11-375D13.2
		TENM4	MXRA7	CTD-3195I5.4
		SORCS1	DNAH6	GML
		MARVELD2	ALG8	RP11-1109M24.9
		PWRN1	CTC-525D6.1	MLF1IP
		RP11-353N4.6	RAD17	NSFP1
		RP11-292B1.2	ARHGAP44	WI2-1896O14.1
		COL23A1	RP5-875O13.6	TBC1D22A
		ZNF492	LCT	AL109763.2
		BLZF2P	HS6ST1	RABGAP1L
		GRIP1	RP11-497H16.2	PEX11G
		MUC8	RP1-230L10.1	RP11-69I8.2
		EYS	PITX2	ZC2HC1B
		ATRNL1	ABCA4	USP17L13
		PITX2	IKBKB	DCC
		BCAR3	IL2RB	CADM2
		GPC5	CTNNA2	JPH3
		FAM230A	WDSUB1	RP11-356O9.1
		CTB-178M22.1	AC104654.1	DNAH6
		ZNF137P	USP17L22	ALG8
		CPA6	MEI4	RP11-252A24.3
		RP11-119F19.2	ATRNL1	AC093616.4
		AL109763.2	RP11-162G9.1	C6orf58
		FAM21B	AC083884.8	NDUFA6-AS1
		SLC25A21	RP11-389E17.1	AC005559.2
		RP11-59J16.1	ZNF66	AGPAT4
		AGAP8	TRHR	C5orf56
		RCVRN	RP11-582E3.4	ADK
		RP1-35C21.2	HCN1	RP11-64C12.3
		ALK	RP11-119F19.2	CCDC125
		LSAMP	MUC19	AC010967.2
		TBC1D22A	AC007950.1	ZNF121
		AC139712.4	KHDRBS2	C12orf42
		PDGFRB	GNAZ	MARVELD2
		MEI4	RP11-61O1.1	CARD11
		PIWIL2	CCDC125	RFPL2
		MTUS1	RP11-1212A22.4	RFX7
		ZNF561	CCDC91	ZDHHC20
		WI2-3658N16.1	GALNT9	KCTD14
		CTD-3195I5.4	RP11-160N1.9	SMYD3
		WI2-1896O14.1	RP11-482H16.1	RP11-54O7.3
		CCDC125	PRDM16	SIL1
		HCN2	SERPINA12	WDR49
		RP11-436D23.1	KCNMA1	GRK5
		APLNR	RCL1	NR1D1
		RP11-171N4.1	ANKS1B	MROH7
		MGRN1	ZNF804B	CACNA2D1
		ZDHHC20	PDE3A	VAV3
		LRP1B	UGT2B17	LRRC4C
		RP11-1109M24.9	NDUFA6-AS1	AC007950.1
		GRID2	CCR6	CTC-525D6.1
		ADK	AGXT	USP17L22
		RP11-608O21.1	RP11-608O21.1	MECOM
		RP11-141C7.3	RAP1GAP2	RP11-141C7.3
		NRG3	FHOD3	LINC01036
		ZNF562	RP5-1027G4.3	RPS10P7
		RP1-84O15.2	CTD-2540L5.5	RP11-883A18.3
		CDH23	AC004980.9	RP5-1043L13.1
		SPRR2B	RP11-120I21.2	RP11-428G5.5
		WDR7	C16orf45	AC083884.8
		RP11-252A24.3	PEX11G	CACNA1H
		HMGB3P22	AC002480.3	ATP9B
		ANKRD20A17P	RFX7	RP11-348J24.2
		AC006277.2	ZNF561	MYO9B
		PEX11G	SLC5A11	RP1-148H17.1
		TMEM51-AS1	RP11-899L11.1	CTC-459F4.7
		METTL21EP	RP11-554D15.3	FZD10
		RP11-351I21.7	CDRT15P1	WDR70
		AC144521.1	RP11-526N18.1	ANKRD30A
		TMEM108	CTC-454I21.3	DYM
		AC003051.1	HOXD3	MYO3A
		FAM90A2P	USP41	RP11-260O18.1
		RP11-428G5.5	CASC8	ACTN4
		PDE1A	IZUMO1	RP11-64K12.4
		PLS1	ZC2HC1B	AP005135.2
		CLCNKB	ODF2L	CTC-462L7.1
		RP11-114G22.1	AC067959.1	STARD3
		RP11-582E3.4	CTD-3099C6.7	RP11-281O15.4
		SPACA7	CNTN6	ARC
		ZNF430	VAV2	CC2D2B
		TENM2	RP11-360F5.1	TP63
		CASP1P2	INTS4L1	KLHL32
		RP11-486O13.4	C5orf56	SLC9A9
		RP13-923O23.6	PCDHGB1	LINC00519
		RP1-90K10.4	PCDH15	AC018462.2
		RP5-1043L13.1	C21orf88	MRPL23
		RP11-384F7.2	RP11-252A24.3	AP3M1
		FBLN2	SPN	AGBL1
		RNF144B	RP11-653B10.1	TNFAIP6
		WDR25	NTN5	RP11-823P9.3
		HAL	LXN	TMTC2
		RP11-398M15.1	RP11-353N4.6	FAM86FP
		FLG2	AC019330.1	RYR3
		NDUFA6-AS1	AC093642.3	HOXA10
		COLEC11	RP11-10H3.1	KLHL3
		HSPA12B	CTD-2542C24.3	RP11-608O21.1
		KYNU	HMCN1	CASC6
		ZNF317	CRTC1	RP11-834C11.14
		ZNF804B	LRRTM4	RP11-31I22.2
		USP17L2	NCKIPSD	C7orf49
		AC004538.3	OPCML	RP11-429A20.3
		RP11-436K8.1	RP11-114H24.2	PIWIL3
		RP11-115N4.1	SLC41A3	RP4-800F24.1
		MYO7A	RP1-41P2.7	SCAI
		RP11-946L20.4	GS1-204I12.1	NUP88
		RP11-353N4.8	PCDHGA4	USP41
		LAPTM4B	RP11-325B23.2	VPS13B
		RP11-899L11.1	RP4-734C18.1	RP11-137H2.4
		SLC41A3	CAP2	CFHR2
		CTD-3199J23.4	PCDHGB2	RBMS3
		RGPD4	RP11-420B22.1	C7orf65
		LYG1	FMO5	MGMT
		CLRN1	MLH1	RP11-703M24.5
		RP11-278L15.3	IGFBP7	KIAA0391
		RP11-266K4.1	RP11-251P6.1	RP11-59J16.1
		HSPD1P3	JAKMIP3	GTF2I
		MIR3687	AL109763.2	MBD5
		EML4	FAM53A	TDRD1
		FAM90A1	SLC17A1	RP11-400L8.2
		OR52E6	RP4-799D16.1	ZNF561
		KIF1B	FAM25HP	CARF
		DEFB108P1	RP11-523O18.5	SEMA3F
		JRK	RFX1	RP11-25I15.3
		CACNA1G	MYO7A	CTC-454I21.4
		RP11-389E17.1	TMCC2	ACRV1
		ALG1L13P	RP11-410N8.4	ZNF713
		RP11-325K19.1	AC069213.1	KLF12
		WBSCR17	PGC	RP11-506M13.3
		LL22NC03-86D4.1	LRRC38	USP17L7
		KRT18P13	RP11-134D3.1	RP11-466P24.2
		FBXO32	PLS1	C10orf90
		AC108066.1	ASPG	CTC-459F4.3
		RP11-30L8.1	CTGLF11P	ZAP70
		CTD-2125J1.1	RP11-109L13.1	PHLPP1
		NRAP	RP11-393I23.4	RP11-69G7.1
		AC131097.3	TRPV1	TRAPPC9
		RP11-672F9.1	ADAM22	GPIHBP1
		RFPL2	SLX4IP	RP11-16N2.1
		MEIS3	SLC34A3	LINC00703
		NLRC5	FAM66A	AFAP1L2
		AC019330.1	RP11-266K4.1	LAMC1
		ADCK1	CCDC171	RP11-114H24.2
		KHDC1P1	PBX1	TEC
		USP17L13	RTEL1P1	RP5-860P4.2
		DNAH6	SEC14L1	LDLR
		PCMT1	BCAR3	IGSF3
		NEB	NOS2	AC000120.7
		RP11-543A18.1	MOCOS
		CTA-992D9.7	SNX19
		RP11-166B2.1	RP11-141C7.3
		CTB-12O2.1	RP11-356C4.5
		RP11-582E3.2	CCDC19
		RP11-164J13.1	CTD-2540L5.6
		RP11-705C15.3	FAM92B
		USP41	CADPS
		CLRN1-AS1	ROBO4
		UTS2B	NDST4
		HDAC9	RBBP8NL
		RP11-897M7.1	RP11-113D6.6
		SLC44A5	PCDHGA5
		KLHL6	FAM86LP
		RP11-478K7.2	PCDHGA3
		GOLPH3L	RP11-166N6.2
		CARD11	RP11-516J2.1
		OCIAD1-AS1	LRRFIP2
		RP11-142A5.1	PNPLA7
		CTD-2206N4.4	RP5-857K21.4
		FAM85A	CCDC30
		C22orf43	ADAM3A
		STARD3	TCEANC2
		LINC00881	OLFM3
		MIR3648	IRX4
		AC069368.3	WNT7A
		RP3-512E2.2	GTF2I
		KIAA0391	RNF144B
		CASC8	RASGRP4
		RP11-466P24.2	DNM1P51
		LRRC4C	ACSS3
		RP11-495P10.2	BCL2
		AC092661.1	RIBC2
		SLC25A41	WI2-3658N16.1
		RP11-381P6.1	C3orf84
		OR52I2	TYRL
		RP11-10H3.1	ACOT7
		TBC1D16	SETBP1
		SPC25	RP11-436D23.1
		OMD	ZNF99
		OTX2	TBC1D22A
		FAM90A25P	RP11-444A22.1
		RP11-760H22.2	PLXNB2
		CTD-2550O8.7	AC007092.1
		SH2B2	FOXL1
		SNRPGP10	PSG7
		TRDN	RP11-358H18.2
		RP11-982M15.8	SLC2A12
		VPS72	RP11-351I21.6
		AC004980.11	C1orf21
		AC005559.2	RP11-815M8.1
		SLC2A5	AC005394.1
		LRRC37A4P	FAM85B
		AC004980.9	HAVCR1
		KSR2	AP001464.4
		ADAM12	C4orf22
		UBE3C	RP11-205M3.3
		CCDC171	WI2-1896O14.1
		RP11-541G9.1	RP11-1C1.5
		TYW1	RAB4A
		LRRFIP1	FAM221B
		RP11-444A22.1	RP11-883A18.3
		FGGY	RP11-356K23.1
		RP11-681L8.1	CYTH3
		RIMS1	ANKRD2
		AC007970.1	CHRNA7
		C10orf68	POM121L9P
		AC005062.2	SERPINB11
		RP5-857K21.4	RP11-321F6.1
		RP11-221N13.3	KRT18P57
		TTC9	FAM90A5P
		RP11-592B15.3	RIMS1
		RP11-217C7.1	ALG1L13P
		AC007128.1	HOXA5
		RP11-640M9.1	RP11-280G9.1
		RP11-115F18.1	FAM90A1
		LAMA3	PCDHGA2
		RP11-158I23.1	LL22NC03-86D4.1
		ARHGEF7	ATP2B4
		NUTM2D	NRAP
		LRRC28	RP1-253P7.1
		RP3-522D1.1	CATSPER2
		CTD-3006G17.2	NFAM1
		RP11-693J15.4	STARD3
		PCDH15	RP5-823G15.5
		XXbac-B476C20.17	RP4-788P17.1
		B3GALT5	SLC2A5
		RP11-31I22.2	AC138969.4
		CRIM1	PCDHGB3
		RP11-653B10.1	TEK
		TRHR	RP11-202G18.1
		CTB-46B19.2	KLHL14
		CTD-2540L5.6	LINC00664
		GUSBP2	RP11-480C22.1
		MYLK4	CDH23
		UNC13B	AC103965.1
		CTC-340D7.1	RP11-351I21.7
		FXYD6-FXYD2	KHDC1P1
		TEAD4	LINC00866
		AF064860.5	RP11-130F10.1
		RP11-393I23.4	IRX6
		RP11-356C4.5	RP11-398K22.12
		RP11-93L9.1	LRP1
		OTOG	PAPPA2
		SORL1	CTC-524C5.2
		ANKS1B	RP11-640M9.2
		IKBKB	RP11-181G12.2
		CTC-524C5.2	AC144521.1
		FXYD6	RP1-167A14.2
		FILIP1	OTX2-AS1
		AC116366.5	RP11-455F5.4
		MYZAP	NRG3
		RP11-116O18.3	RP11-298D21.3
		SLX4IP	LINC01019
		MAPT-AS1	RP11-439L18.1
		RP11-307I14.3	RP11-313J2.1
		RP13-631K18.2	KIF19
		RP11-823P9.3	RP11-626K17.5
		TTC7B	RTDR1
		MYOM3	SLC44A5
		GADL1	ACOT11
		MPV17L	RP11-114J13.1
		RAPGEF2	GGT6
		IMPA2	EIF3E
		ALG1L12P	THSD4
		FKBP9L	TEKT5
		AC104654.1	RP11-794M8.1
		RP11-108K14.4	C3orf67
		TMEM81	BLZF2P
		LINC00504	MCTP1
		RP11-1144P22.1	RP11-187E13.1
		SYNPO2	PDE8B
		LRRFIP2	RFPL2
		AC092687.5	ASCC1
		TMEM120B	PCDHGA6
		RP11-6E9.4	DOCK2
		RP11-435B5.6	ZDHHC20
		UBE2Q2	GFM1
		DDI2	MYH13
		RP11-554A11.8	LSAMP
		MN1	RP11-1021N1.1
		RP11-152P17.2	IQGAP1
		HSPG2	CSDC2
		C16orf95	ALDH1L1-AS1
		CTD-2526M8.3	LMX1A
		RP11-189B4.6	AC091729.9
		SPAG16	ALG1L12P
		EGFR	APLNR
		SMAD3	NKAIN2
		RP11-86H7.7	EYS
		RBM38	AGPAT3
		RP11-1C1.5	GRK5
		RP11-145G20.1	NRG1-IT2
		CTC-459F4.7	JRK
		ANKRD2	RP11-486O13.4
		MRPL23	FAM90A2P
		NPSR1-AS1	RP4-601P9.2
		RP11-631F7.1	RP11-679C8.2
		SH3BGR	SMYD3
		C21orf88	C10orf90
		TMEM45A	RP11-541P9.3
		AC004076.9	THBS2
		AF146191.4	PIWIL3
		AQP7	RP11-110A12.2
		RFX7	RP11-798G7.5
		GDPD4	AP000473.8
		SLC5A11	SIPA1L2
		OLR1	RP11-3J1.1
		RP11-165F24.3	RP11-681L8.1
		SCAI	COL23A1
		CTD-2651B20.4	RP11-281O15.4
		RP4-601P9.2	AP2A2
		TBC1D1	BLK
		ALPI	RP11-523L20.2
		RP11-61O1.1	RP11-703M24.5
		NDST4	PWRN1
		KCNJ5	AC140542.2
		CTSB	CAMTA1
		EIF2D	NICN1-AS1
		GRID1	ATP10B
		B4GALT1	RP11-420K8.1
		GTF2IRD2	USP17L13
		AC007950.1	C6orf58
		PBX1	CAD
		LINC00534	RP11-54O7.16
		RP11-179A16.1	AC131097.3
		AC116609.1	AGPAT4
		FAM90A10P	EPHA6
		NOS2	PIWIL2
		ADIPOQ	SDHAP2
		CMSS1	C2orf27B
		RP11-703M24.5	GTF2IRD2
		CAP2	RP11-491H19.1
		NCKAP5	CEP112
		RP11-1028N23.3	HCN2
		ALG8	FRMD4A
		AC105253.1	SPTBN1
		RP11-434C1.1	KCNK5
		AC096559.1	CNBD1
		RBFOX1	CLEC16A
		PLXNA1	WDR49
		CNTN3	RP11-158I23.1
		ARFGEF2	GOT1
		THRB	LINC00856
		RP11-337C18.8	CACNA1C
		RP11-120I21.2	AP000476.1
		TMEFF2	WBSCR17
		FHOD3	AC116609.1
		IFT57	CTD-2384B11.2
		ABCA4	AC005606.15
		AC093616.4	RP11-163N6.2
		RP11-431J17.1	AC116609.3
		RP11-205M3.3	ARID3A
		RP11-65J21.1	INTS4
		AC074391.1	PRKCA
		PMS2P2	COL21A1
		RP1-91G5.3	RP11-431J17.1
		NFATC2	WDR70
		MAP4K3	2025-03-01
		NRXN3	BMPER
		SERPINA3	BMP5
		RP1-293L8.2	RP11-507K2.2
		SLC2A12	RPLP0P2
		CHN2	TSNAX-DISC1
		PGPEP1L	ADK
		TMCC2	CLEC7A
		ATP8A1	FBXW12
		RP11-797H7.1	RP11-725D20.1
		RP11-44I10.3	RP11-782C8.5
		HBEGF	LDHAL6A
		AC010967.2	PLSCR5
		DNHD1	RP11-962G15.1
		TMEM150C	IK
		RP11-661A12.5	LINC00504
		ZNF503-AS2	XXyac-YX65C7_A.2
		TRAP1	AC092661.1
		PPP3R1	UBL4B
		GOLGA8Q	GRID2
		DENND2C	RP11-245G13.2
		C20orf196	FAF1
		HOXA5	HNRNPKP3
		KANSL2	CHN1
		FILIP1L	LCN10
		ABCD1P2	EYA2
		SERPINA5	AC037445.1
		BMPR1A	INPP5D
		TLN2	VTA1
		RP11-252A24.2	RGS11
		RGPD1	RP11-31I22.2
		EPHX2	RP11-680G24.5
		PLGLB1	GRIK4
		RP11-780K2.1	LRP1B
		C17orf77	ZNF717
		STPG2-AS1	FCAR
		CHURC1	RP11-93L9.1
		RP11-114J13.1	CCDC176
		RP11-725D20.1	AC002463.3
		RCL1	KRT85
			RP11-2F20.1
			RP11-664H17.1
			RP11-269F21.1
			RP11-780K2.1
			SPRED3
			CCBE1
			PRKXP1
			SPAG16
			AC072062.1
			STPG2-AS1
			MSR1
			MRPL23-AS1
			RP11-384F7.1
			RP11-6C14.1
			GSDMD
			CTD-2012I17.1
			RP11-354K1.2
			ANK3
			KSR2
			LIPH
